# A Comprehensive Human Embryogenesis Reference Tool using Single-Cell RNA-Sequencing Data

**DOI:** 10.1101/2021.05.07.442980

**Authors:** Cheng Zhao, Alvaro Plaza Reyes, John Paul Schell, Jere Weltner, Nicolás M. Ortega, Yi Zheng, Åsa K. Björklund, Laura Baqué-Vidal, Joonas Sokka, Ras Torokovic, Brian Cox, Janet Rossant, Jianping Fu, Sophie Petropoulos, Fredrik Lanner

**Affiliations:** Department of Clinical Science, Intervention and Technology, Karolinska Institutet, and Division of Obstetrics and Gynecology, Karolinska. Universitetssjukhuset, Stockholm, Sweden; Department of Integrative Pathophysiology and Therapy, Andalusian Molecular Biology and Regenerative Medicine Centre (CABIMER), Seville, Spain; Stem Cells and Metabolism Research Program, University of Helsinki, Haartmaninkatu 8, 00290 Helsinki, Finland; Folkhälsan Research Center, 00290 Helsinki, Finland; Department of Mechanical Engineering, University of Michigan, Ann Arbor, MI 48109, USA; Dept of Cell and Molecular Biology, National Bioinformatics Infrastructure Sweden, Science for Life Laboratory, Uppsala University, Husargatan 3, SE-752 37 Uppsala, Sweden; Department of Physiology, Faculty of Medicine, University of Toronto, M5S 1A8, Toronto, Canada; Program in Developmental and Stem Cell Biology, Hospital for Sick Children, Toronto, Ontario, Canada; Department of Cell & Developmental Biology, University of Michigan Medical School, Ann Arbor, MI 48109, USA; Department of Biomedical Engineering, University of Michigan, Ann Arbor, MI 48109, USA; Département de Médecine, Université de Montréal, Montréal Canada; Centre de Recherche du Centre Hospitalier de l’Université de Montréal, Axe Immunopathologie, H2X 19A Montréal Canada; Ming Wai Lau Center for Reparative Medicine, Stockholm Node, Karolinska Institutet, Stockholm, Sweden; Department of Biomedical and Chemical Engineering, Syracuse University, Syracuse, NY 13244, USA

**Keywords:** Single-cell RNA-sequencing, human development, embryo models

## Abstract

Stem cell-based embryo models offer unprecedented experimental tools for studying early human development. The usefulness of embryo models hinges on their molecular, cellular and structural fidelities to their *in vivo* counterparts. To authenticate human embryo models, single-cell RNA-sequencing has been utilised for unbiased transcriptional profiling. However, a well-organised and integrated human single-cell RNA-sequencing dataset, serving as a universal reference for benchmarking human embryo models, remains unavailable. Herein, we developed such a reference, through integration of six published human datasets covering developmental stages from the zygote to the gastrula. Lineage annotations are contrasted and validated with available human and non-human primate datasets. Using stabilised UMAP we constructed a web tool, where query datasets can be projected on the reference and annotated with predicted cell identities. Using this reference tool, we examined several recent human embryo models, highlighting the risk of misannotation when relevant references are lacking.
