## Supplemental Table 3 for "A Comprehensive Human Embryogenesis Reference Tool using Single-Cell RNA-Sequencing Data": TableS3.xls

### Sheet:  temp.mk.3S.conserved.list.tsv
Rank	gene	cluster	human_avg_log2FC	human_p_val	marmoset_avg_log2FC	marmoset_p_val	cyno_avg_log2FC	cyno_p_val	merge_p_val	merge_p_val_adj
1	GABRP	Amnion	13.5747	2.53692e-147	4.3332	2.62063e-37	5.96355	9.39054e-55	3.07769e-214	7.03252e-211
2	WNT6	Amnion	2.74394	0.0264366	5.19961	5.69769e-28	2.97265	3.18021e-87	2.54694e-79	5.81975e-76
3	ISL1	Amnion	6.37469	2.58526e-41	1.3891	0.00263772	3.37885	5.53672e-44	8.90091e-68	2.03386e-64
4	IGFBP5	Amnion	5.84358	7.55733e-37	1.61252	0.000438773	6.17389	1.88842e-34	1.20714e-59	2.75832e-56
5	TFAP2B	Amnion	5.98591	1.10203e-29	3.63291	0.26852	2.1521	3.55973e-46	1.42506e-51	3.25625e-48
6	SEMA3D	Amnion	4.66195	2.87508e-34	0.816402	0.00563608	0.766952	1.13022e-28	3.18465e-50	7.27693e-47
7	VTCN1	Amnion	8.91623	5.63636e-09	4.71708	5.82719e-39	4.16429	5.39704e-11	3.82044e-48	8.7297e-45
8	DLX2	Amnion	3.72862	2.43541e-13	2.80245	8.61483e-12	1.34209	6.01647e-25	1.11121e-44	2.53911e-41
9	KRT19	Amnion	4.25441	6.24953e-19	2.25121	8.61326e-16	1.64601	1.627e-13	3.7843e-44	8.64712e-41
10	HEY1	Amnion	7.41606	7.75237e-31	2.27831	0.223678	3.27962	5.0138e-27	2.29839e-40	5.25183e-37
11	EDNRB	Amnion	4.82329	1.04315e-17	2.98551	8.21594e-24	0.269782	0.000259289	4.10853e-37	9.388e-34
12	EZR	Amnion	1.95996	8.35373e-12	1.90236	5.4424e-16	1.57361	5.43566e-13	7.6566e-37	1.74953e-33
13	TSTD1	Amnion	2.31507	2.90919e-13	1.12073	0.00199728	3.95414	1.56468e-29	4.44992e-35	1.01681e-31
14	UPK2	Amnion	5.10159	1.03376e-11	5.83865	0.0595934	0.213311	1.87748e-32	2.50804e-31	5.73088e-28
15	CNTN4	Amnion	1.45735	0.133771	2.91246	3.6337e-05	1.6941	2.35054e-48	4.1716e-30	9.53211e-27
16	WLS	Amnion	2.29054	0.000206324	1.82955	7.85088e-13	3.96362	3.16084e-19	1.15293e-29	2.63445e-26
17	SOX9	Amnion	2.50887	0.000135264	4.31457	5.20165e-13	0.259211	4.8183e-13	2.41895e-25	5.5273e-22
18	WFDC2	Amnion	2.37475	0.00610347	4.40011	1.92679e-10	1.96622	1.15177e-19	5.5674e-25	1.27215e-21
19	WNT4	Amnion	5.94653	1.6195e-34	2.28068	0.000848444	0.325861	0.013712	2.09273e-24	4.78189e-21
20	ANXA3	Amnion	3.56267	1.13392e-16	1.19741	0.410692	2.46265	5.27493e-20	2.42381e-24	5.5384e-21
21	ID2	Amnion	2.9432	2.88896e-15	0.394949	7.02152e-06	1.33289	3.20942e-06	3.26096e-22	7.4513e-19
22	SLC2A1	Amnion	1.55818	1.22088e-08	1.95122	1.85303e-13	2.48215	0.000101375	5.87419e-22	1.34225e-18
23	CPE	Amnion	2.78654	3.11924e-06	0.24975	0.203447	2.98928	1.21234e-27	4.75717e-21	1.08701e-17
24	SMTNL2	Amnion	3.96432	8.01008e-13	3.73633	2.32001e-13	0.753436	0.0421911	1.09172e-20	2.49457e-17
25	EFNA1	Amnion	3.29151	8.20423e-14	1.47365	7.35931e-05	3.09789	1.53267e-06	3.01723e-20	6.89437e-17
26	CDH3	Amnion	4.59352	4.83816e-15	0.701469	0.000731075	2.71703	1.30987e-06	9.35427e-20	2.13745e-16
27	BSG	Amnion	1.63688	1.75431e-12	2.96133	2.49163e-15	0.403219	0.200479	9.41304e-20	2.15088e-16
28	BOC	Amnion	3.79354	1.17278e-11	0.931327	1.36509e-09	0.255134	0.00961867	2.73021e-18	6.23854e-15
29	LYPD6	Amnion	3.71857	0.000355592	1.8109	0.446726	3.53103	2.53931e-30	3.85578e-18	8.81046e-15
30	NPC2	Amnion	2.18219	5.82667e-13	0.195362	0.0268663	2.01982	5.90206e-09	8.64557e-18	1.97551e-14
31	PCDH19	Amnion	0.545356	0.344297	3.20057	2.93299e-09	1.60613	2.3764e-17	1.62277e-17	3.70804e-14
32	PTK7	Amnion	0.522922	0.00135838	1.98529	0.000131742	1.76205	1.89642e-15	2.727e-17	6.23119e-14
33	TMEM54	Amnion	4.28472	8.30428e-19	1.06587	0.0665394	1.0826	6.04073e-05	1.74689e-16	3.99164e-13
34	MARCKSL1	Amnion	1.07255	5.50687e-05	0.312654	0.00154621	1.57432	7.57567e-13	5.10295e-16	1.16602e-12
35	DLX5	Amnion	4.9765	9.54985e-17	1.80736	1.58504e-10	0.165689	0.789762	1.21889e-15	2.78515e-12
36	TFAP2A	Amnion	3.00167	1.47831e-09	1.84047	6.38938e-14	0.282473	0.417615	2.57186e-15	5.87669e-12
37	DSP	Amnion	2.92454	1.19933e-11	1.46135	4.03002e-05	2.2543	0.00173842	2.64723e-15	6.04892e-12
38	LITAF	Amnion	1.23891	0.000219574	0.0767463	0.0921451	1.25212	2.6728e-18	3.41076e-15	7.79359e-12
39	CDH1	Amnion	0.636771	0.00401076	0.867015	8.47227e-07	1.44555	7.2827e-10	3.43714e-15	7.85385e-12
40	IGDCC3	Amnion	2.1205	0.760074	2.31961	6.51913e-08	4.77719	3.99369e-19	4.41904e-15	1.00975e-11
41	PRTG	Amnion	1.94394	5.62975e-09	2.40228	0.941912	1.88196	2.0667e-20	7.2056e-15	1.64648e-11
42	LHFPL6	Amnion	4.91232	7.17728e-16	4.8784	0.466148	1.18267	7.58657e-08	7.41318e-15	1.69391e-11
43	TNC	Amnion	4.34	6.02823e-06	2.66203	0.000300421	0.895135	3.53592e-08	1.27459e-14	2.91245e-11
44	SLC1A6	Amnion	6.10219	1.19088e-14	2.89294	0.0240494	0.428896	0.000247905	2.07586e-14	4.74333e-11
45	DSTN	Amnion	1.17107	7.32934e-07	0.737312	0.00654604	0.570981	4.32893e-07	8.724e-13	1.99343e-09
46	MPC2	Amnion	3.34095	9.5211e-07	0.432773	0.00637662	0.912775	5.72405e-07	1.30903e-12	2.99113e-09
47	IFI27L2	Amnion	0.83368	9.67183e-05	5.9271	0.0552468	2.83172	5.26669e-11	5.13619e-12	1.17362e-08
48	PLD3	Amnion	2.1033	4.75985e-08	0.437107	0.0231761	2.04405	1.38277e-05	1.45598e-11	3.32692e-08
49	SSBP2	Amnion	2.34639	4.14773e-07	2.53889	0.301176	0.386396	6.91014e-10	1.53168e-11	3.4999e-08
50	YPEL3	Amnion	2.10303	3.22037e-08	2.84155	0.0379996	1.15697	1.00941e-05	1.9637e-11	4.48705e-08
51	TMX4	Amnion	0.289187	0.0053892	1.33813	0.000864185	3.25236	5.99283e-09	2.48199e-11	5.67134e-08
52	FLRT3	Amnion	1.56657	1.14838e-13	0.282348	0.524305	0.206175	2.01825e-05	2.56378e-11	5.85824e-08
53	HINT2	Amnion	1.36216	0.000368755	0.23193	0.00325304	1.66858	2.22363e-07	6.18872e-11	1.41412e-07
54	SNAPC1	Amnion	1.30496	2.03361e-09	2.82635	0.22618	1.55098	3.64961e-06	6.86744e-11	1.56921e-07
55	FUT8	Amnion	3.03763	2.20498e-05	0.379436	0.798834	2.22383	2.23148e-15	7.66722e-11	1.75196e-07
56	TMEM205	Amnion	1.35236	4.67546e-06	1.36511	0.00423936	0.974378	4.27538e-05	1.10132e-10	2.51652e-07
57	CUTA	Amnion	0.872222	4.05348e-05	1.30007	0.0029998	1.27071	3.17083e-05	3.38979e-10	7.74568e-07
58	PSME1	Amnion	1.48365	1.29824e-06	0.655192	0.00915591	0.786789	0.000231052	5.3814e-10	1.22965e-06
59	RAB25	Amnion	2.21193	9.09861e-07	1.13061	0.0439853	0.839136	2.64806e-05	6.23e-10	1.42355e-06
60	WRAP73	Amnion	0.311905	5.86132e-05	1.25649	7.50004e-05	0.691703	0.00211367	6.62822e-10	1.51455e-06
61	RPL10	Amnion	0.364491	2.85206e-05	0.387667	0.0588688	0.724823	5.72905e-07	7.92181e-10	1.81013e-06
62	THYN1	Amnion	0.227203	0.000578999	2.04157	0.000222053	0.445865	0.000121239	8.58066e-10	1.96068e-06
63	STC1	Amnion	2.61034	2.40712e-06	0.749479	0.130168	1.20728	1.04288e-05	4.54617e-09	1.0388e-05
64	EFNA5	Amnion	0.231407	0.299304	2.5428	2.37332e-06	1.66272	8.72658e-07	5.78537e-09	1.32196e-05
65	CFDP1	Amnion	0.0265078	0.32873	3.09331	1.54431e-05	0.702845	1.52945e-07	9.67923e-09	2.2117e-05
66	NPNT	Amnion	1.23523	0.953248	2.7785	1.72892e-09	1.98168	2.38853e-08	1.10446e-08	2.52368e-05
67	BPNT1	Amnion	0.465646	8.69078e-05	0.652905	0.000209337	0.0241049	0.0143536	2.28336e-08	5.21748e-05
68	PPP1R35	Amnion	2.06504	3.03791e-05	0.177993	0.180209	0.852091	3.79828e-06	2.85783e-08	6.53015e-05
69	KCNK1	Amnion	0.274249	0.0335322	4.28878	0.000145468	0.748107	5.47315e-05	3.66918e-08	8.38408e-05
70	TCEAL4	Amnion	0.555829	6.97235e-07	1.66182	0.255929	0.560784	9.23792e-05	5.08685e-08	0.000116235
71	RNF7	Amnion	0.620819	1.86825e-06	0.153793	0.000105638	0.2532	0.261973	1.12354e-07	0.000256729
72	ATP6V1B2	Amnion	0.988563	0.0426376	0.167921	0.000472659	1.21383	4.65452e-05	1.24343e-07	0.000284123
73	ATG16L1	Amnion	0.148092	9.4402e-05	3.61781	0.000353923	0.754996	0.0397165	1.50009e-07	0.000342769
74	SMARCA1	Amnion	1.38917	7.61561e-07	0.689297	0.58844	1.17771	9.81792e-06	1.5968e-07	0.000364868
75	SYNGR1	Amnion	1.03242	4.347e-05	0.285428	0.000460959	0.588833	0.0537522	1.62821e-07	0.000372045
76	ZDHHC4	Amnion	1.33253	0.00031229	1.08476	0.000110112	0.159012	0.0576858	2.62326e-07	0.000599414
1	FOXA2	Endoderm	5.33358	2.73256e-259	4.36265	5.52182e-55	3.46302	0	0	0
2	PLA2G12B	Endoderm	6.57565	3.59138e-214	5.00766	1.70627e-46	2.29402	5e-304	0	0
3	F2	Endoderm	7.76013	3.65802e-134	3.78027	6.14676e-12	2.90459	0	0	0
4	IHH	Endoderm	5.34243	5.42998e-128	3.9825	8.886e-40	4.36837	0	0	0
5	APOA1	Endoderm	11.193	2.55148e-123	5.28316	1.14681e-71	8.75017	1.54309e-123	0	0
6	SOX17	Endoderm	3.86136	5.20273e-95	3.18977	1.16556e-42	4.2894	5.92327e-231	0	0
7	HNF1B	Endoderm	5.0042	8.67126e-93	3.58235	3.77514e-07	3.07417	0	0	0
8	HNF4A	Endoderm	3.38536	3.88967e-37	4.03556	6.49278e-48	2.98021	0	0	0
9	CDH2	Endoderm	3.43856	1.914e-124	4.07189	2.73045e-50	3.92861	4.01805e-147	1e-302	3e-299
10	TTR	Endoderm	10.7114	7.08104e-191	7.69362	1.32115e-35	7.27826	2.55001e-100	1.1817e-290	2.70019e-287
11	GPC3	Endoderm	3.44961	1.13388e-89	5.57469	4.07455e-58	1.7653	1.29836e-94	3.89462e-235	8.8992e-232
12	APOA4	Endoderm	7.21478	1.19262e-33	6.00579	2.26097e-51	2.76152	2.21104e-190	1.77793e-233	4.06257e-230
13	FN1	Endoderm	3.81157	3.49824e-113	3.09897	1.71192e-39	2.4181	6.22772e-78	2.99236e-216	6.83754e-213
14	PDZK1	Endoderm	8.37406	3.76584e-99	1.64142	0.0196597	3.53907	4.50638e-167	1.46799e-188	3.35436e-185
15	SERPINE2	Endoderm	3.73595	7.23647e-63	3.28674	5.17339e-23	3.6183	1.35487e-111	8.5452e-176	1.95258e-172
16	EPHA4	Endoderm	2.69397	7.16825e-45	3.36515	4.58124e-27	2.50182	1.46204e-112	4.95346e-164	1.13186e-160
17	HPN	Endoderm	4.54092	6.99639e-69	2.87918	7.40536e-25	1.91159	3.86914e-69	7.57433e-151	1.73073e-147
18	PRDM1	Endoderm	1.75741	5.36843e-13	5.21272	4.26674e-16	2.48786	1.7913e-179	8.25006e-141	1.88514e-137
19	MGST2	Endoderm	2.43151	2.03616e-65	3.23132	2.1533e-30	1.90735	2.48846e-48	2.36455e-136	5.403e-133
20	PROS1	Endoderm	1.90138	2.72009e-30	2.77343	2.53188e-13	2.78793	1.00878e-112	5.77158e-125	1.31881e-121
21	DENND2C	Endoderm	2.75762	9.22895e-66	2.67015	1.06652e-05	1.6364	2.08409e-80	5.38929e-120	1.23145e-116
22	MPZL2	Endoderm	5.48602	2.27274e-81	2.58586	0.021224	1.43503	4.38249e-77	3.00611e-116	6.86896e-113
23	CYP27A1	Endoderm	2.06281	9.16729e-39	5.45309	8.93368e-07	2.02126	3.18589e-102	1.36493e-113	3.11887e-110
24	WNT11	Endoderm	1.44242	4.41401e-33	2.13976	1.56636e-18	1.03296	9.08541e-74	3.13854e-111	7.17157e-108
25	TNNC1	Endoderm	3.44453	4.03675e-37	2.07418	0.36203	3.09298	4.92511e-145	1.4096e-110	3.22094e-107
26	KEL	Endoderm	3.27934	4.77098e-59	3.01582	4.58611e-08	1.05196	3.04204e-63	2.30278e-108	5.26185e-105
27	CADM1	Endoderm	1.11599	5.57776e-29	3.339	4.59156e-17	2.5605	2.42952e-74	5.96353e-105	1.36267e-101
28	ADD3	Endoderm	3.5499	9.83138e-62	0.839129	0.00347432	2.6641	1.02508e-69	9.9252e-101	2.26791e-97
29	RSPO3	Endoderm	2.90042	1.23641e-50	1.32551	2.43498e-06	4.07609	1.64079e-56	1.46781e-92	3.35396e-89
30	GLYCTK	Endoderm	3.23572	1.77562e-28	1.62009	2.31086e-06	1.63435	4.1015e-80	1.32155e-88	3.01975e-85
31	EPCAM	Endoderm	1.01115	6.61878e-32	0.615226	0.0034471	2.49784	1.55804e-80	5.33807e-83	1.21975e-79
32	VEPH1	Endoderm	3.95658	6.58208e-21	2.23236	0.0406353	1.28261	3.27227e-104	8.72886e-80	1.99454e-76
33	TMEM56	Endoderm	1.33956	3.13187e-11	1.56166	2.71171e-07	2.41161	1.60158e-98	3.05473e-79	6.98006e-76
34	FZD4	Endoderm	1.27292	7.3697e-26	0.909437	0.0121467	2.25899	6.43275e-74	2.83714e-71	6.48286e-68
35	HSPA12A	Endoderm	1.86691	7.4269e-12	3.47758	1.46e-07	1.1789	1.96949e-75	1.82927e-68	4.17989e-65
36	ACVR1B	Endoderm	0.900398	4.60503e-12	2.32728	1.57142e-08	1.84746	2.40484e-61	1.56314e-62	3.57177e-59
37	DENND1C	Endoderm	2.63197	2.32477e-13	2.13501	0.0372507	0.496084	9.81762e-83	4.11755e-60	9.40859e-57
38	VIL1	Endoderm	4.28185	1.66454e-33	0.932756	0.0179616	0.648375	2.94762e-37	2.56025e-54	5.85016e-51
39	PCBD1	Endoderm	2.18654	2.78819e-56	0.452791	0.0196	1.01486	5.14507e-18	9.64035e-53	2.20282e-49
40	AGRN	Endoderm	1.04763	0.070062	1.57926	1.903e-15	1.75662	5.57797e-64	6.28632e-52	1.43643e-48
41	SP5	Endoderm	1.51005	4.20307e-20	0.867814	0.00850039	1.32432	3.50065e-48	2.34791e-51	5.36498e-48
42	STRADB	Endoderm	2.22671	2.67701e-22	1.47905	0.00189871	1.69591	3.74878e-41	6.23586e-51	1.42489e-47
43	DCAF5	Endoderm	1.54684	1.14535e-06	1.95137	3.7499e-07	1.62411	1.81964e-53	1.31824e-47	3.01219e-44
44	CRB3	Endoderm	1.93334	7.5658e-26	1.036	0.55899	2.02	3.34204e-49	1.63947e-47	3.74618e-44
45	EXT1	Endoderm	2.25973	1.53774e-22	1.99062	0.00431398	1.00707	5.34399e-35	4.01714e-46	9.17917e-43
46	NUDT4	Endoderm	1.18313	1.00381e-19	1.19534	8.75561e-06	1.27978	2.43518e-29	1.07317e-45	2.45219e-42
47	HEBP1	Endoderm	0.801051	1.35288e-09	2.89551	3.35368e-16	1.43249	7.78163e-25	7.85507e-45	1.79488e-41
48	DNAJC22	Endoderm	2.49641	1.3499e-24	2.52041	1.53402e-05	0.592175	1.99298e-21	3.6277e-43	8.28929e-40
49	TDRD7	Endoderm	2.26673	0.000255219	2.23657	4.24244e-07	0.896538	7.3343e-53	9.02458e-43	2.06212e-39
50	DEPDC7	Endoderm	0.672417	1.01418e-05	1.09455	0.0692144	1.93971	9.78712e-70	9.60415e-42	2.19455e-38
51	APBB2	Endoderm	0.589809	1.57112e-08	0.696016	0.0304722	1.9896	2.22534e-53	1.1035e-39	2.52149e-36
52	NOSTRIN	Endoderm	1.7334	2.34907e-13	1.50602	0.0875468	1.88776	1.42197e-45	1.4106e-39	3.22321e-36
53	SH3D19	Endoderm	0.646667	0.000296904	2.83517	1.67857e-07	1.98484	1.0763e-42	7.51411e-38	1.71697e-34
54	GRB7	Endoderm	1.83191	4.90674e-06	0.266836	0.220437	1.75477	1.57538e-63	3.43251e-37	7.84328e-34
55	B4GALT4	Endoderm	2.5666	3.67722e-54	1.32927	0.779398	0.739255	6.4928e-10	2.27601e-33	5.20067e-30
56	TMEM135	Endoderm	2.03108	7.20615e-21	0.835147	0.653602	0.553094	4.33197e-26	2.00003e-29	4.57006e-26
57	LMBRD1	Endoderm	0.741249	5.92094e-09	2.95562	1.08571e-07	0.887896	2.52391e-17	4.66338e-29	1.06558e-25
58	IGF2R	Endoderm	0.528105	1.65916e-10	2.12172	0.000194504	0.826749	2.27505e-19	1.27924e-27	2.92306e-24
59	PCYOX1	Endoderm	0.499395	0.00962231	2.11111	1.22954e-09	0.962774	1.18843e-22	1.12634e-25	2.57368e-22
60	VANGL1	Endoderm	1.42568	1.97123e-08	0.968363	0.0116397	1.24964	1.69591e-23	9.02603e-25	2.06245e-21
61	GPRC5C	Endoderm	1.55514	4.26842e-13	1.44436	2.25419e-05	0.359309	1.21693e-10	1.83413e-24	4.191e-21
62	PGM1	Endoderm	1.68347	5.76719e-25	0.486644	0.289173	0.660609	3.71323e-10	5.92938e-23	1.35486e-19
63	SERPINI1	Endoderm	1.69446	0.068873	1.52517	0.000319352	1.05873	1.15513e-32	2.09175e-22	4.77965e-19
64	CAMSAP3	Endoderm	1.23357	0.000561299	0.321191	0.167078	0.912598	6.26933e-36	2.94179e-22	6.722e-19
65	PFKFB3	Endoderm	0.791741	7.10453e-13	2.00967	0.0147645	0.791804	8.25533e-14	3.88579e-22	8.87904e-19
66	MAP2K6	Endoderm	1.62292	1.29901e-07	2.82809	0.604257	1.67804	2.25868e-30	2.75673e-21	6.29913e-18
67	SCARB1	Endoderm	1.67415	1.23501e-12	1.47224	0.0258115	0.486742	2.18402e-10	8.86748e-19	2.02622e-15
68	CERS2	Endoderm	1.06274	1.6989e-07	0.721173	0.000747422	0.985755	5.91204e-12	1.75388e-18	4.00761e-15
69	NEK2	Endoderm	1.90812	1.21044e-07	0.0864879	0.00081313	1.18038	1.21687e-10	1.38501e-17	3.16475e-14
70	RBKS	Endoderm	2.30195	1.8366e-06	0.884134	0.120889	0.999447	2.64029e-17	1.34172e-16	3.06584e-13
71	RCHY1	Endoderm	1.54515	1.5966e-21	1.33234	0.238527	0.344783	7.72511e-05	3.98701e-16	9.11032e-13
72	HYI	Endoderm	1.70247	8.55699e-06	1.51524	0.198591	0.559873	1.62018e-14	9.74109e-14	2.22584e-10
73	MDM1	Endoderm	1.34872	1.61985e-10	1.20304	0.118246	0.488343	2.42104e-07	2.62477e-13	5.9976e-10
74	PKP2	Endoderm	0.647292	1.48332e-09	0.702875	0.320324	0.329339	1.24114e-05	4.40737e-10	1.00708e-06
75	TMTC4	Endoderm	0.738095	0.000401751	2.6014	2.38072e-05	0.346078	0.0142046	1.44099e-08	3.29266e-05
1	SOX2	Epiblast	3.58672	1.54345e-199	5.46606	1.11315e-65	2.70712	0	0	0
2	TDGF1	Epiblast	4.39819	1.95977e-173	3.20705	2.24072e-57	3.81227	0	0	0
3	CXCL12	Epiblast	2.97419	3.54859e-170	3.96572	2.89846e-57	2.94971	0	0	0
4	CAMKV	Epiblast	3.15752	5.09105e-166	3.66334	5.27077e-43	1.91762	0	0	0
5	DPPA4	Epiblast	2.99033	2.02464e-140	2.8254	4.07994e-54	4.774	0	0	0
6	PRDM14	Epiblast	5.04183	1.07369e-126	3.81221	2.3013e-45	3.10495	0	0	0
7	NANOG	Epiblast	6.13017	1.00162e-110	2.58323	2.24578e-56	5.20937	0	0	0
8	SLC7A3	Epiblast	2.49838	5.04929e-102	1.97903	4.6092e-51	2.86283	5e-298	0	0
9	ETV1	Epiblast	1.6098	1.00357e-97	4.09702	1.33917e-64	2.42181	0	0	0
10	PARP1	Epiblast	1.41422	1.47845e-89	2.05672	4.87678e-43	2.29664	1.29079e-263	0	0
11	ZSCAN10	Epiblast	4.92114	3.18489e-83	2.59473	1.33936e-53	3.07257	0	0	0
12	DPPA5	Epiblast	4.6782	1.54172e-80	1.43266	7.11423e-29	5.51379	6e-305	0	0
13	SFRP2	Epiblast	2.0309	1.76692e-76	2.80964	1.41267e-55	4.44891	0	0	0
14	TERF1	Epiblast	3.46731	1.74876e-66	1.49717	4.02086e-42	2.96869	4.5613e-270	0	0
15	USP44	Epiblast	1.30987	1.86207e-55	2.04067	1.36679e-57	4.19053	0	0	0
16	OLFM2	Epiblast	0.718691	5.22488e-41	3.14982	2.67986e-56	3.04899	0	0	0
17	PDZD4	Epiblast	3.87615	1.14957e-29	3.22342	2.24808e-55	3.33603	0	0	0
18	RRAGD	Epiblast	1.04215	7.38688e-18	3.03587	3.74686e-35	2.43749	0	0	0
19	DNMT3B	Epiblast	1.27413	4.462e-17	3.6632	6.02058e-65	4.09218	0	0	0
20	NELL2	Epiblast	0.840835	3.2226e-15	1.65982	2.95684e-19	2.88634	0	0	0
21	PSIP1	Epiblast	1.23481	9.69554e-42	1.21252	1.92089e-48	3.09401	1.26202e-287	7e-302	1e-298
22	DND1	Epiblast	3.86741	4.49704e-113	1.14641	1.36877e-26	2.28815	1.63604e-207	3e-298	7e-295
23	ZIC3	Epiblast	0.177492	5.44111e-48	2.39249	3.88132e-48	2.04736	4.55214e-258	5.02974e-293	1.1493e-289
24	KIF5C	Epiblast	0.44911	1.16904e-37	2.24907	2.66351e-45	2.38327	1.82118e-287	1.51917e-290	3.4713e-287
25	TUBB2B	Epiblast	0.837814	5.12621e-76	0.466504	2.89575e-17	3.21981	8.11639e-287	1.4382e-289	3.28628e-286
26	DPF1	Epiblast	2.61763	6.82997e-93	2.55331	3.91706e-35	1.59389	1.04911e-199	1.3404e-288	3.06281e-285
27	HESX1	Epiblast	1.48173	1.72959e-51	2.01382	3.0153e-30	3.27692	3.18244e-287	1.74452e-286	3.98623e-283
28	FGF4	Epiblast	3.7709	8.78803e-103	0.0335885	1.45112e-25	1.55726	3.26417e-205	9.57808e-285	2.18859e-281
29	ZNF462	Epiblast	0.663299	2.09344e-81	0.433645	4.40127e-26	2.23604	6.12847e-237	1.06495e-284	2.43342e-281
30	ETV4	Epiblast	2.41184	8.22962e-89	3.3769	1.75374e-46	2.14951	3.83233e-167	1.30823e-278	2.98931e-275
31	GDF3	Epiblast	6.45349	9.75211e-77	1.94275	1.59288e-33	0.60282	1.47334e-207	4.47908e-274	1.02347e-270
32	CRMP1	Epiblast	0.999303	2.2493e-52	2.4017	3.09012e-33	1.89014	8.6764e-254	2.69143e-273	6.14991e-270
33	MAD2L2	Epiblast	0.912693	1.2602e-42	1.43683	2.01224e-29	3.25046	9.90379e-278	5.94874e-267	1.35929e-263
34	SNRPN	Epiblast	1.3957	8.89229e-28	1.69745	5.28925e-32	3.70958	1e-307	1.16178e-263	2.65467e-260
35	VAT1L	Epiblast	2.80536	2.20961e-49	2.44601	3.04138e-47	2.20525	8.15108e-205	4.93486e-260	1.12761e-256
36	JARID2	Epiblast	1.53091	8.97852e-37	1.99036	4.48549e-37	3.13982	1.49819e-253	6.02187e-257	1.376e-253
37	PIM2	Epiblast	4.08534	3.79508e-121	2.69064	1.6688e-57	0.508483	5.78202e-87	5.03658e-255	1.15086e-251
38	NNAT	Epiblast	1.65918	3.1343e-24	1.07531	1.93863e-34	3.50219	3e-296	6.50104e-255	1.48549e-251
39	USP28	Epiblast	2.05239	1.46345e-73	2.32211	1.81229e-44	2.22362	2.70247e-155	6.25985e-251	1.43038e-247
40	CECR2	Epiblast	0.633975	3.51315e-47	1.66278	3.26368e-39	2.17697	2.55839e-204	2.4073e-245	5.50068e-242
41	KAT7	Epiblast	0.952318	8.25464e-50	2.99999	1.84107e-54	2.90356	1.1282e-160	4.53968e-240	1.03732e-236
42	KHDC3L	Epiblast	7.57357	2.34149e-65	3.31064	9.02036e-27	4.55032	4.15912e-186	9.24489e-236	2.11246e-232
43	FOXH1	Epiblast	2.42181	1.32802e-63	1.62455	2.20537e-27	0.93819	2.57468e-186	5.1778e-235	1.18313e-231
44	DLGAP3	Epiblast	2.33135	2.11544e-81	1.80824	1.18224e-30	0.702585	1.74832e-149	5.37238e-234	1.22759e-230
45	SALL2	Epiblast	1.88112	1.86166e-78	3.94741	3.85524e-61	0.364302	4.88559e-99	9.56153e-232	2.18481e-228
46	GPRC5B	Epiblast	2.64477	7.66437e-154	1.17346	4.11935e-09	1.29842	2.21402e-126	5.54154e-230	1.26624e-226
47	PDPN	Epiblast	1.0477	4.31842e-49	1.98651	2.51893e-45	1.01455	2.00286e-160	2.18412e-227	4.99071e-224
48	MSH2	Epiblast	0.882622	2.39152e-44	0.992596	8.55003e-19	2.71786	9.24527e-239	5.87026e-227	1.34136e-223
49	BCL11A	Epiblast	2.76729	1.16512e-74	0.913515	6.65776e-31	1.16367	2.07607e-147	3.62282e-226	8.27813e-223
50	KIF1A	Epiblast	2.81489	4.04053e-54	0.880683	5.3407e-29	1.78633	3.36758e-185	4.60342e-226	1.05188e-222
51	SLC39A10	Epiblast	0.665656	9.94759e-53	1.14244	3.26394e-34	2.20539	2.36363e-174	1.30352e-225	2.97854e-222
52	ZIC2	Epiblast	0.836454	7.01242e-42	0.595804	9.51535e-35	1.52962	2.02256e-187	5.71751e-221	1.30645e-217
53	PBX1	Epiblast	0.633613	5.88059e-71	2.24374	2.29804e-19	1.75373	4.9921e-166	1.05235e-214	2.40461e-211
54	UCHL1	Epiblast	1.5601	3.43736e-22	1.0071	8.15242e-37	2.27244	2.68107e-220	7.01328e-213	1.60253e-209
55	ZYG11A	Epiblast	3.63987	9.65606e-46	0.303883	8.00578e-15	2.36904	2.16034e-225	1.46943e-212	3.35764e-209
56	FBXO2	Epiblast	0.138851	1.09281e-31	1.325	3.58808e-38	2.22352	1.59462e-188	5.74005e-212	1.3116e-208
57	GPC4	Epiblast	1.4849	1.63876e-59	3.82622	6.27129e-65	1.43047	9.3995e-90	6.72933e-208	1.53765e-204
58	PIMREG	Epiblast	1.29612	2.86588e-80	5.2228	3.08241e-26	1.42201	5.4335e-124	7.20889e-207	1.64723e-203
59	PGM2L1	Epiblast	2.23748	1.04967e-33	2.94038	3.18746e-31	1.43805	1.51409e-190	3.89562e-206	8.9015e-203
60	MSH6	Epiblast	1.97909	2.80847e-95	1.9569	3.47741e-19	1.59923	6.55012e-119	1.09241e-203	2.49616e-200
61	AUTS2	Epiblast	0.813489	5.42677e-19	0.896569	5.89731e-34	2.30229	2.21316e-217	4.35682e-201	9.95533e-198
62	HLTF	Epiblast	0.301567	3.82751e-42	2.4283	2.86272e-42	1.99829	9.95449e-139	1.28612e-199	2.93878e-196
63	GPR19	Epiblast	1.011	6.19989e-60	0.155531	5.10257e-12	1.29225	8.27035e-182	5.81989e-197	1.32984e-193
64	DRAXIN	Epiblast	2.06802	9.04805e-64	0.866702	5.94512e-20	1.51066	1.54628e-148	5.95237e-197	1.36012e-193
65	LRIG1	Epiblast	2.65523	5.19191e-55	0.659742	3.42677e-23	1.6662	1.17104e-148	1.37413e-193	3.13988e-190
66	MYBL2	Epiblast	0.808575	5.8711e-35	1.59524	2.37916e-40	1.87172	2.34273e-147	1.8668e-193	4.26564e-190
67	SEZ6L2	Epiblast	0.695701	5.17694e-19	1.89905	1.16755e-42	2.22247	2.94392e-181	5.17097e-192	1.18157e-188
68	TRIB2	Epiblast	0.396917	3.72429e-43	0.823201	6.04525e-17	1.61372	1.57196e-185	4.38669e-191	1.00236e-187
69	SORL1	Epiblast	0.386566	4.49506e-21	1.5943	8.96765e-36	1.45927	1.23172e-187	1.23576e-190	2.82371e-187
70	ADD2	Epiblast	2.57155	2.76038e-106	2.29773	4.76737e-13	0.575537	6.68583e-107	2.29195e-190	5.23712e-187
71	TMEM59L	Epiblast	0.401401	3.0932e-08	4.11427	2.78242e-76	1.20147	1.70024e-158	2.42567e-188	5.54266e-185
72	PHC1	Epiblast	2.34115	3.88482e-50	2.81919	2.91618e-33	2.74109	2.32131e-122	1.07781e-185	2.4628e-182
73	G3BP2	Epiblast	0.575371	5.53237e-28	0.834944	5.91286e-21	2.05172	5.97685e-198	4.16428e-185	9.51538e-182
74	GLS2	Epiblast	2.64393	1.63411e-32	0.704112	1.46719e-10	1.53365	3.5611e-224	5.75177e-184	1.31428e-180
75	IGFBP2	Epiblast	0.374444	4.33972e-15	1.90621	8.56629e-42	3.50122	1.26832e-180	1.04691e-182	2.39218e-179
76	KIF5A	Epiblast	2.3114	1.0121e-60	1.11608	1.11669e-13	1.25094	6.37205e-148	1.07474e-180	2.45577e-177
77	SCNN1A	Epiblast	2.12648	4.70769e-84	0.303265	2.66718e-05	1.28244	5.70734e-146	2.66521e-177	6.09001e-174
78	NREP	Epiblast	0.300701	6.21199e-31	0.367009	1.55528e-15	2.02533	6.73622e-192	8.82447e-176	2.01639e-172
79	LRRN1	Epiblast	0.494782	9.46391e-41	1.33146	7.79534e-38	0.465885	4.6944e-114	7.45414e-175	1.70327e-171
80	LIN28A	Epiblast	0.609116	7.34619e-18	1.48002	1.5974e-31	1.62706	1.28249e-180	7.63504e-175	1.74461e-171
81	PLCH1	Epiblast	0.622766	5.15228e-45	0.923287	1.70296e-17	1.17945	4.41378e-151	1.20228e-173	2.7472e-170
82	TTYH1	Epiblast	2.60423	3.59403e-22	2.82008	2.84625e-37	1.22102	7.79743e-152	4.47615e-173	1.0228e-169
83	VRTN	Epiblast	2.5074	2.20438e-99	1.00167	7.71772e-47	0.0995721	3.41673e-39	8.2311e-173	1.88081e-169
84	ENO2	Epiblast	1.93889	1.9327e-62	4.39239	1.20883e-53	0.380524	5.79141e-61	2.03929e-172	4.65979e-169
85	DCLK1	Epiblast	1.4308	3.66632e-100	0.890811	2.95989e-44	0.221656	5.20853e-38	5.23969e-169	1.19727e-165
86	CTBP2	Epiblast	0.339701	1.41439e-23	2.14363	2.0858e-38	1.94688	2.15819e-137	1.02583e-167	2.34403e-164
87	SLC16A2	Epiblast	1.9986	1.14487e-70	1.16487	6.18471e-20	1.41269	9.18508e-98	1.31111e-167	2.99589e-164
88	MTCL1	Epiblast	2.01766	4.00831e-48	2.30932	3.62366e-25	1.25066	7.36324e-114	1.08066e-165	2.46931e-162
89	PCNX2	Epiblast	0.101194	2.03506e-27	0.655482	2.55077e-09	1.55165	1.46469e-208	2.32641e-165	5.31584e-162
90	HDAC2	Epiblast	0.425535	6.11659e-11	0.823647	1.33643e-26	1.83461	7.53007e-200	1.02068e-163	2.33225e-160
91	SLC25A12	Epiblast	2.01137	1.02951e-80	1.68678	9.53988e-22	0.75917	1.75697e-76	2.9454e-162	6.73025e-159
92	ITGA7	Epiblast	0.561016	9.77295e-06	1.09053	6.08296e-23	1.88601	7.43232e-236	2.53085e-161	5.783e-158
93	GBX2	Epiblast	2.11215	4.40923e-64	4.7383	8.44083e-18	1.56707	2.32954e-100	8.65315e-160	1.97725e-156
94	C9orf116	Epiblast	0.111533	1.94516e-09	2.71568	2.88227e-30	1.65675	1.28365e-186	3.32768e-158	7.60375e-155
95	GNG3	Epiblast	1.12113	2.96915e-12	4.09269	1.55609e-30	1.39487	4.93586e-173	6.96452e-158	1.59139e-154
96	HELLS	Epiblast	0.051891	1.55012e-07	2.70354	6.71796e-48	2.58009	9.75622e-156	7.51585e-157	1.71737e-153
97	DDX25	Epiblast	0.880332	2.32513e-27	0.43948	9.32481e-20	1.5657	5.01566e-153	1.69011e-156	3.86191e-153
98	CA14	Epiblast	0.230481	9.73963e-07	1.00177	8.46452e-34	1.69394	1.16621e-188	2.50427e-156	5.72225e-153
99	ID1	Epiblast	1.17291	1.27462e-62	0.329696	9.06519e-13	0.973451	7.76898e-110	2.44258e-155	5.58129e-152
100	GCNT2	Epiblast	0.729016	2.21105e-10	1.56807	8.26111e-25	1.56386	5.54572e-191	4.0947e-155	9.3564e-152
1	FOXF1	ExE_Mes_stalk	7.26428	1.63557e-290	3.3052	6.14141e-54	2.34164	0	0	0
2	DCN	ExE_Mes_stalk	13.5832	2.69871e-255	3.24992	1.00467e-33	5.93174	5.11999e-293	0	0
3	COL6A3	ExE_Mes_stalk	9.36435	1.80614e-186	1.07566	1.99094e-05	4.04177	0	0	0
4	HAND2	ExE_Mes_stalk	5.43151	6.86825e-183	4.1897	8.58653e-48	4.26037	0	0	0
5	VIM	ExE_Mes_stalk	4.42854	3.30735e-121	2.61987	9.73874e-57	5.33158	0	0	0
6	TMEM88	ExE_Mes_stalk	6.41991	7.34652e-89	1.62576	4.79376e-29	3.36479	0	0	0
7	PITX2	ExE_Mes_stalk	5.27163	6.04285e-87	1.49951	1.54604e-40	4.30216	0	0	0
8	SPARC	ExE_Mes_stalk	5.17908	9.79344e-87	2.38551	1.82615e-44	2.56291	8.64677e-266	0	0
9	COL6A2	ExE_Mes_stalk	6.45406	3.70171e-77	0.470871	1.03502e-14	4.88344	0	0	0
10	IGFBP3	ExE_Mes_stalk	5.93868	1.52259e-74	2.30985	1.52682e-23	4.69091	0	0	0
11	BAMBI	ExE_Mes_stalk	3.34344	1.19495e-70	2.8351	1.62344e-53	3.67455	0	0	0
12	CTHRC1	ExE_Mes_stalk	6.19911	1.62033e-62	1.75062	3.24118e-05	3.34427	0	0	0
13	CREB3L1	ExE_Mes_stalk	4.38039	5.16534e-57	0.650806	0.0391584	4.15704	0	0	0
14	COL5A2	ExE_Mes_stalk	5.81647	1.73271e-55	2.00774	0.042075	4.45592	0	0	0
15	ADAMTS9	ExE_Mes_stalk	4.80725	7.65827e-55	2.18501	7.97781e-16	2.6136	0	0	0
16	CDH11	ExE_Mes_stalk	3.74448	2.17613e-54	4.57751	3.83534e-66	3.02787	4.7005e-233	0	0
17	TEK	ExE_Mes_stalk	6.8679	3.7778e-46	2.81002	1.22716e-20	3.49011	0	0	0
18	TCF21	ExE_Mes_stalk	3.80385	2.19815e-42	3.92112	3.92639e-22	2.01951	0	0	0
19	TGFB1I1	ExE_Mes_stalk	5.84406	1.4217e-32	1.62956	1.63435e-07	3.21528	0	0	0
20	BMP5	ExE_Mes_stalk	2.81113	8.24053e-32	2.66527	1.2715e-38	3.20918	0	0	0
21	OLFML3	ExE_Mes_stalk	2.94842	2.3684e-27	0.649312	7.75383e-06	3.8104	0	0	0
22	ZEB2	ExE_Mes_stalk	3.48263	4.50655e-24	2.40944	2.62406e-22	3.79883	0	0	0
23	PMP22	ExE_Mes_stalk	5.14439	8.21398e-24	1.5671	3.95354e-09	4.14921	0	0	0
24	MEIS2	ExE_Mes_stalk	3.19286	3.92464e-19	1.12313	1.43397e-08	3.62875	0	0	0
25	CCDC80	ExE_Mes_stalk	4.24017	3.54314e-17	1.81009	0.00403715	5.45321	0	0	0
26	ADAM12	ExE_Mes_stalk	1.29071	4.80972e-15	1.85941	1.07752e-07	3.37326	0	0	0
27	PDGFRA	ExE_Mes_stalk	1.29625	6.09642e-05	2.11369	3.70337e-34	2.80689	0	0	0
28	PITX1	ExE_Mes_stalk	3.47939	0.00351257	2.61597	1.72219e-32	4.72028	0	0	0
29	EGFLAM	ExE_Mes_stalk	2.69809	0.127614	2.56655	2.5941e-35	3.99035	0	0	0
30	PPIC	ExE_Mes_stalk	4.07116	1.35653e-40	2.75703	2.44245e-52	2.91483	5.94788e-259	2.38601e-288	5.45204e-285
31	EMP3	ExE_Mes_stalk	7.97016	3.64198e-134	1.1369	5.37742e-11	2.94425	4.32299e-212	3.75884e-282	8.58896e-279
32	HAND1	ExE_Mes_stalk	3.79533	7.10262e-70	2.78974	1.03925e-59	1.23951	4.47745e-164	2.08343e-273	4.76063e-270
33	BMP4	ExE_Mes_stalk	4.57891	2.15764e-42	3.84025	3.38455e-53	2.48279	3.1735e-215	6.41218e-265	1.46518e-261
34	HAPLN1	ExE_Mes_stalk	3.34434	1.25483e-32	2.8156	1.60462e-28	3.33468	8e-300	6.94464e-262	1.58685e-258
35	MAGED2	ExE_Mes_stalk	3.46965	1.97701e-46	2.07452	7.43023e-29	2.80807	1.53053e-235	6.25162e-247	1.4285e-243
36	FAM114A1	ExE_Mes_stalk	4.29953	1.68662e-91	0.107499	0.0516295	2.48443	4.17616e-273	3.10032e-239	7.08423e-236
37	SERPINH1	ExE_Mes_stalk	1.64935	1.2682e-25	1.61184	2.72981e-17	2.54762	6.53489e-285	3.38146e-220	7.72664e-217
38	LMCD1	ExE_Mes_stalk	5.36128	2.45372e-29	2.88743	8.52049e-20	2.59564	3.20579e-255	3.46681e-216	7.92165e-213
39	AFAP1L2	ExE_Mes_stalk	4.30891	5.8759e-23	1.48735	2.07768e-14	2.44708	2e-296	1.22666e-214	2.80292e-211
40	MDK	ExE_Mes_stalk	2.20515	3.78694e-49	1.11629	2.33996e-20	1.63634	3.11235e-199	2.60398e-213	5.95009e-210
41	HOXA10	ExE_Mes_stalk	4.37194	0.000855154	2.14698	1.61092e-46	3.19901	8.57186e-289	2.08648e-211	4.76761e-208
42	LEF1	ExE_Mes_stalk	1.3179	7.48631e-10	2.21155	1.88764e-37	1.98558	9.67842e-261	6.84544e-208	1.56418e-204
43	HES1	ExE_Mes_stalk	1.96902	5.78316e-19	2.31547	7.15799e-38	2.91055	1.96281e-188	5.2674e-190	1.2036e-186
44	FRZB	ExE_Mes_stalk	6.70548	6.59582e-95	0.708721	1.04359e-08	2.79765	2.37425e-127	4.00105e-185	9.14241e-182
45	NRP2	ExE_Mes_stalk	4.39948	7.69807e-17	3.235	5.03961e-28	2.39415	8.41754e-204	1.09486e-180	2.50174e-177
46	FBLN1	ExE_Mes_stalk	3.75057	7.57721e-55	2.20155	8.24149e-56	1.5759	1.34722e-68	2.51494e-174	5.74664e-171
47	MYL7	ExE_Mes_stalk	4.45401	9.71322e-07	1.26981	6.9137e-34	3.06262	2.27606e-217	2.52736e-171	5.77503e-168
48	ETS1	ExE_Mes_stalk	2.87286	7.49413e-19	1.10497	9.10079e-13	2.37806	8.40764e-226	1.29908e-168	2.96841e-165
49	COL5A1	ExE_Mes_stalk	4.48764	2.81065e-82	1.48705	0.00278757	0.7437	3.00946e-148	2.53049e-168	5.78217e-165
50	TMEM98	ExE_Mes_stalk	4.14807	1.27939e-82	1.77783	3.21516e-16	1.55907	1.73485e-90	1.90443e-165	4.35162e-162
51	DOK4	ExE_Mes_stalk	4.4529	3.54673e-18	2.4295	5.6885e-49	2.13255	6.75036e-128	1.54878e-164	3.53895e-161
52	ZNF503	ExE_Mes_stalk	3.01842	8.88648e-08	2.25418	3.11514e-08	2.85821	4.76094e-292	2.16787e-163	4.95357e-160
53	ITIH5	ExE_Mes_stalk	0.817639	1.0042e-06	1.23339	2.81247e-10	3.2815	3.34711e-268	3.42302e-155	7.82159e-152
54	COL4A1	ExE_Mes_stalk	0.0910473	2.94094e-05	1.52682	1.05512e-26	3.05459	6.67086e-203	3.00017e-149	6.8554e-146
55	CRB2	ExE_Mes_stalk	3.77102	4.67738e-08	3.31892	7.53331e-41	0.737738	6.0262e-152	1.80429e-148	4.1228e-145
56	CDKL1	ExE_Mes_stalk	5.56369	9.61004e-20	2.10117	5.66271e-18	1.34567	5.57639e-161	1.94603e-146	4.44668e-143
57	SPON1	ExE_Mes_stalk	2.72329	0.470737	3.89474	9.23453e-47	1.86215	5.61944e-200	4.34427e-146	9.92666e-143
58	P4HA1	ExE_Mes_stalk	2.02165	2.52178e-44	0.489525	1.83509e-05	2.43452	1.28157e-154	6.46197e-146	1.47656e-142
59	HOXC6	ExE_Mes_stalk	3.72019	4.67183e-23	1.83417	1.09594e-14	1.83495	6.79896e-161	1.28353e-145	2.93288e-142
60	TCF4	ExE_Mes_stalk	3.13165	2.37479e-21	1.81215	1.2969e-35	1.11894	1.01648e-111	3.14971e-144	7.19708e-141
61	PDCD4	ExE_Mes_stalk	1.49811	3.32758e-40	1.73402	3.90248e-28	1.99723	2.0457e-84	4.72021e-140	1.07857e-136
62	MLLT3	ExE_Mes_stalk	3.35773	1.75869e-10	1.22868	0.00157221	1.8948	6.37334e-253	1.86411e-137	4.25948e-134
63	TWSG1	ExE_Mes_stalk	1.30821	0.0159087	2.32064	4.43031e-22	2.56291	2.85554e-215	1.53235e-136	3.50141e-133
64	FSTL1	ExE_Mes_stalk	2.2365	4.992e-34	0.690016	2.45949e-14	1.06017	1.24686e-119	1.63457e-135	3.73499e-132
65	MYH10	ExE_Mes_stalk	2.05194	5.5582e-19	0.782676	9.71725e-08	1.64931	3.17609e-180	4.65474e-134	1.06361e-130
66	S100A10	ExE_Mes_stalk	2.04716	1.50184e-46	0.212652	0.00046627	1.20032	2.38574e-130	2.7278e-129	6.23303e-126
67	GFPT2	ExE_Mes_stalk	1.94147	0.23725	1.754	1.61154e-24	2.35355	1.32457e-210	4.44505e-129	1.01569e-125
68	EIF4EBP1	ExE_Mes_stalk	2.71093	1.3637e-58	0.0909384	0.5141	0.952559	1.83627e-146	5.18847e-129	1.18556e-125
69	GALNT1	ExE_Mes_stalk	1.97417	3.41799e-14	2.38926	3.2258e-44	1.2775	2.26005e-92	1.27527e-128	2.914e-125
70	ENPP2	ExE_Mes_stalk	3.8616	2.27318e-37	1.23168	1.84181e-08	2.52146	4.0969e-121	9.30359e-128	2.12587e-124
71	SEMA3A	ExE_Mes_stalk	4.63166	5.42598e-25	4.25572	2.97344e-35	1.05147	2.1401e-79	1.06322e-126	2.42946e-123
72	PCOLCE	ExE_Mes_stalk	5.66068	4.07035e-54	0.374319	0.00203493	2.95073	3.75214e-118	1.51243e-126	3.4559e-123
73	PLTP	ExE_Mes_stalk	2.14986	1.32661e-07	0.811035	0.000252308	2.27111	1.84256e-235	2.22634e-126	5.08718e-123
74	IGF2BP2	ExE_Mes_stalk	1.32448	0.000141812	0.803355	0.00139305	2.46331	4.1287e-258	1.08094e-123	2.46994e-120
75	COL21A1	ExE_Mes_stalk	1.12805	3.59246e-08	1.74176	0.000703391	1.77031	2.73459e-229	1.65948e-123	3.79191e-120
76	FKBP10	ExE_Mes_stalk	1.26134	0.0766146	0.718795	3.00617e-14	2.26384	6.4494e-212	3.37811e-118	7.71899e-115
77	GPX8	ExE_Mes_stalk	2.89324	6.41156e-34	0.84217	2.29438e-07	1.51707	5.58379e-113	1.75863e-116	4.01846e-113
78	ECE1	ExE_Mes_stalk	2.31793	0.0658514	1.45063	1.68441e-23	2.14215	2.67577e-172	9.10956e-115	2.08153e-111
79	CKAP4	ExE_Mes_stalk	1.05607	0.151572	0.820363	7.00302e-08	2.30298	1.48072e-238	5.04359e-114	1.15246e-110
80	ILK	ExE_Mes_stalk	3.3812	5.77062e-48	1.08015	9.88998e-05	1.36227	1.68538e-96	8.78564e-113	2.00752e-109
81	IFI16	ExE_Mes_stalk	0.682379	0.0980116	0.490481	3.29332e-15	2.81755	2.11769e-195	6.57645e-112	1.50272e-108
82	LIX1	ExE_Mes_stalk	4.142	8.62607e-27	1.71397	9.01232e-18	2.25884	3.1913e-85	8.53199e-111	1.94956e-107
83	CALU	ExE_Mes_stalk	0.729974	5.17635e-09	0.756948	0.00487414	1.70865	1.35202e-202	1.21726e-110	2.78145e-107
84	CPXM1	ExE_Mes_stalk	3.59388	8.87814e-21	1.66127	1.29255e-12	1.28746	5.81409e-108	9.91777e-109	2.26621e-105
85	IDH2	ExE_Mes_stalk	3.00785	1.51296e-24	0.76632	0.000218239	1.59456	8.89665e-134	1.94854e-108	4.45242e-105
86	ATP1B1	ExE_Mes_stalk	0.859502	0.046508	1.1089	4.33879e-06	2.84232	2.33668e-225	7.73732e-108	1.76798e-104
87	MAGED1	ExE_Mes_stalk	2.00026	1.20177e-25	0.580258	1.37486e-07	1.59613	3.62985e-111	1.59898e-106	3.65367e-103
88	CHSY1	ExE_Mes_stalk	1.08054	1.32535e-08	2.75533	4.02804e-41	1.24703	5.49245e-79	1.84584e-105	4.21775e-102
89	AXL	ExE_Mes_stalk	2.49552	7.06259e-23	0.826905	2.83617e-05	1.77017	7.55527e-117	3.20309e-100	7.31906e-97
90	HSP90B1	ExE_Mes_stalk	0.302083	2.27428e-06	0.877878	6.13768e-13	1.11352	1.00215e-137	1.27424e-99	2.91164e-96
91	SRPX	ExE_Mes_stalk	5.74237	2.1419e-21	1.76086	0.0601215	2.3829	3.14399e-145	1.74406e-99	3.98518e-96
92	HOXB6	ExE_Mes_stalk	5.21151	2.50324e-37	3.59911	2.16967e-56	0.728482	3.05109e-15	8.57846e-98	1.96018e-94
93	NRP1	ExE_Mes_stalk	0.929776	1.23481e-05	1.50381	1.09342e-43	1.0905	8.86528e-74	4.29012e-97	9.80293e-94
94	SULF1	ExE_Mes_stalk	2.91732	3.2648e-13	1.94168	7.38108e-19	1.29577	7.08217e-90	1.67325e-96	3.82338e-93
95	MYL4	ExE_Mes_stalk	7.86021	1.10978e-66	1.21316	3.46042e-09	0.477477	1.33502e-38	5.88833e-96	1.34548e-92
96	MYRF	ExE_Mes_stalk	3.60312	0.030933	2.42303	1.90911e-09	1.76692	1.32038e-166	2.40275e-92	5.49029e-89
97	FAM171A1	ExE_Mes_stalk	2.46761	3.6084e-05	2.79908	1.53731e-38	1.44928	5.78097e-72	4.38091e-90	1.00104e-86
98	P3H3	ExE_Mes_stalk	2.84582	5.13643e-06	0.960656	0.00129527	1.62043	7.38847e-165	6.73495e-90	1.53894e-86
99	PPIB	ExE_Mes_stalk	0.787506	1.96458e-24	1.10766	2.17987e-11	0.70676	1.08265e-72	1.1178e-89	2.55418e-86
100	HOXB2	ExE_Mes_stalk	3.57701	1.01671e-20	3.19549	7.35534e-52	0.58436	1.58792e-23	1.50007e-87	3.42767e-84
1	AIF1L	TE	4.22688	0	1.12107	1.22583e-49	1.915	8e-306	0	0
2	DAG1	TE	3.6346	0	0.490775	4.86856e-09	2.14416	3e-296	0	0
3	DLX3	TE	5.1655	0	4.02137	6.92094e-140	2.52405	0	0	0
4	GATA2	TE	5.75386	0	4.2431	1.75482e-87	4.68827	0	0	0
5	GATA3	TE	4.32856	0	1.50964	4.98583e-35	3.51337	0	0	0
6	GRAMD2A	TE	4.97869	0	2.51502	1.11421e-81	2.29653	0	0	0
7	LMNA	TE	2.89738	0	1.48238	1.25867e-21	1.9692	0	0	0
8	PSD4	TE	4.36779	0	1.91677	1.48435e-38	1.32748	0	0	0
9	ST8SIA4	TE	4.1627	0	3.68831	4.27976e-40	2.21038	7.72353e-286	0	0
10	TET2	TE	3.29891	0	2.52188	8.43161e-56	2.43837	0	0	0
11	TFEB	TE	4.78105	0	1.91009	1.35857e-66	1.21169	2.20007e-275	0	0
12	TINAGL1	TE	3.56888	0	2.18485	1.00606e-53	4.25254	0	0	0
13	VGLL1	TE	4.00985	0	5.08969	1.35227e-64	3.7665	0	0	0
14	LAD1	TE	2.67235	7e-307	1.72392	1.61619e-48	0.917017	5.84987e-122	0	0
15	PIEZO1	TE	1.5021	6e-300	2.31297	4.21651e-41	0.56987	9.91166e-99	0	0
16	OVOL1	TE	3.62331	1e-295	3.98269	9.3237e-69	2.22625	2.99017e-143	0	0
17	HSPB8	TE	3.7599	1.07573e-271	2.36652	6.65258e-38	2.86	2.02662e-118	0	0
18	CTSL	TE	3.27025	4.90712e-262	2.38891	4.44825e-38	4.82357	0	0	0
19	CDC42SE1	TE	2.31164	4.68137e-256	0.313628	2.5e-07	1.38619	1.67308e-211	0	0
20	ELL	TE	2.25345	2.30839e-251	2.87096	2.25575e-65	0.618128	3.49992e-61	0	0
21	WNT7A	TE	3.08008	7.56255e-247	4.69384	9.56993e-57	3.09281	0	0	0
22	FADS3	TE	3.17419	9.92197e-247	2.0646	7.66121e-35	4.12738	0	0	0
23	BZW2	TE	3.4826	1.7864e-246	0.858412	1.49479e-16	1.93496	0	0	0
24	MICAL2	TE	1.4575	1.36427e-239	1.65817	4.93134e-36	0.972516	8.29033e-122	0	0
25	PABPC4	TE	1.68024	8.12343e-207	2.52721	8.3514e-59	1.24151	2.39125e-234	0	0
26	MYO1E	TE	1.93935	4.15822e-187	1.83874	2.19481e-36	1.9896	1.66749e-252	0	0
27	CTNND1	TE	2.24091	4.56091e-185	0.650543	1.52888e-15	1.4194	1.84379e-210	0	0
28	ARL8B	TE	2.15428	3.18471e-181	0.649153	4.17754e-25	1.63437	6.01885e-279	0	0
29	SERPINB9	TE	2.15437	1.20961e-79	2.83096	4.87418e-62	2.49834	0	0	0
30	RCOR1	TE	1.70377	8.13396e-197	1.26292	6.13814e-23	1.0164	1.86989e-137	5e-305	1e-301
31	DNM2	TE	2.27392	5.40256e-225	1.00368	1.99439e-24	0.760635	2.03823e-102	2.32985e-295	5.32372e-292
32	MKNK1	TE	0.968079	1.72416e-151	1.3183	1.00601e-20	0.772471	1.16313e-131	7.59362e-262	1.73514e-258
33	DOT1L	TE	2.38895	4.77297e-251	1.48876	3.06573e-25	0.393654	2.89864e-38	6.11538e-238	1.39737e-234
34	IPPK	TE	1.70683	7.71537e-258	0.449427	2.64474e-09	0.677105	3.20597e-57	9.0943e-230	2.07805e-226
35	DDB1	TE	2.25904	5.96571e-204	0.209111	2.07342e-05	0.796336	3.98535e-91	1.13523e-219	2.594e-216
36	SRPRA	TE	2.12997	5.57015e-210	1.3431	3.23604e-16	0.606963	1.55685e-54	1.5611e-217	3.5671e-214
37	EPS15L1	TE	1.55172	3.15441e-164	0.900716	2.40142e-11	0.373747	7.97123e-73	2.25488e-197	5.1524e-194
38	LIMK2	TE	1.5358	1.36777e-194	0.990753	3.27718e-29	0.576876	9.93121e-22	1.93198e-186	4.41457e-183
39	CAPN1	TE	1.94764	2.09095e-219	0.755491	9.7026e-18	0.27765	9.57354e-25	1.06428e-185	2.43188e-182
40	ZC3H12A	TE	1.12213	6.9084e-138	2.46546	4.92593e-22	0.473094	5.59817e-56	1.81552e-185	4.14846e-182
41	ANXA7	TE	0.871808	3.6213e-79	1.38507	4.64922e-09	0.637541	4.72618e-79	1.92183e-138	4.39139e-135
