## Supplemental Table 4 for "A Comprehensive Human Embryogenesis Reference Tool using Single-Cell RNA-Sequencing Data": TableS4.xlsx

### Sheet: Sheet1
Data source	GEO	PubMed	cellType	species	Reprocessed	Reannotation	QC cutoff	Short name	Citation
Yan et al., 2013	GSE36552	23934149	embryonic	Human	Yes	NO	mt.perc < 0.45	Yan2013	Yan L, Yang M, Guo H, Yang L et al. Single-cell RNA-Seq profiling of human preimplantation embryos and embryonic stem cells. Nat Struct Mol Biol 2013 Sep;20(9):1131-9. PMID: 23934149
Petropoulos et al., 2016	E-MTAB-3929	27062923	embryonic	Human	Yes	NO/Annotation from Meistermann et al., 2021	nGene > 2000; mt.perc < 0.125	SPH2016	Petropoulos, S. et al. Single-Cell RNA-Seq Reveals Lineage and X Chromosome Dynamics in Human Preimplantation Embryos. Cell 165, 1012–1026 (2016).
Xiang et al., 2020	GSE136447	31830756	embryonic	Human	Yes	NO/Annotation from Chhabra et al 2021	nGene > 2000; mt.perc < 0.125	D3post	Xiang, L. et al. A developmental landscape of 3D-cultured human pre-gastrulation embryos. Nature 577, 537–542 (2020).
Tyser et al., 2020	E-MTAB-9388	34789876	embryonic	Human	Yes	Yes	nGene > 2000; mt.perc < 0.125	CS7	Tyser, R. C. V. et al. Single-cell transcriptomic characterization of a gastrulating human embryo. Nat. 2021 6007888 600, 285–289 (2021).
Yanagida et al., 2021	GSE171820	33957081	embryonic	Human	Yes	NO	nGene > 2000; mt.perc < 0.2	nBGuo	Yanagida, A. et al. Naive stem cell blastocyst model captures human embryo lineage segregation. Cell Stem Cell 28, 1016-1022.e4 (2021).
Meistermann et al., 2021	PRJEB30442	34004179	embryonic	Human	Yes	NO	nGene > 2000; mt.perc < 0.125	Meistermann_2021	Meistermann, Dimitri, et al. "Integrated pseudotime analysis of human pre-implantation embryo single-cell transcriptomes reveals the dynamics of lineage specification." Cell Stem Cell 28.9 (2021): 1625-1640.
Zhou et al., 2019	GSE109555	31435013	embryonic	Human	No	NO/Annotation from Castel et al., 2020	cells passed QC in Castel et al., 2020	zhou2019	Zhou, F. et al. Reconstituting the transcriptome and DNA methylome landscapes of human implantation. Nature 572, 660–664 (2019).
Blakely et al., 2015	GEO66507	26293300	embryonic	Human	Yes	NO	nGene > 2000; mt.perc < 0.2	Blakeley	Blakeley, P. et al. Defining the three cell lineages of the human blastocyst by single-cell RNA-seq. Development (2015) doi:10.1242/dev.123547.
Xue et al 2013	GSE44183	23892778	embryonic	Human	NO	NO	cells passed QC in original publication	Xue_2013	Xue Z, Huang K, Cai C, Cai L et al. Genetic programs in human and mouse early embryos revealed by single-cell RNA sequencing. Nature 2013 Aug 29;500(7464):593-7. PMID: 23892778
Mole et al 2021	E-MTAB-8060	34140473	embryonic	Human	NO	NO/Cell annotation were kindly provided by Author	cells passed QC in original publication	Mole_2021_EM	Molè, Matteo A., et al. "A single cell characterisation of human embryogenesis identifies pluripotency transitions and putative anterior hypoblast centre." Nature communications 12.1 (2021): 3679.
Ai et al., 2022	PRJCA017779	37460804	embryonic	Human	Yes(embryo only)	NO,Cell annotation were kindly provided by Author	cells passed QC in original publication	Ai_2023_CR_em_reprocess	Ai Z, Niu B, Yin Y, Xiang L, Shi G, Duan K, Wang S, Hu Y, Zhang C, Zhang C, Rong L, Kong R, Chen T, Guo Y, Liu W, Li N, Zhao S, Zhu X, Mai X, Li Y, Wu Z, Zheng Y, Fu J, Ji W, Li T. Dissecting peri-implantation development using cultured human embryos and embryo-like assembloids. Cell Res. 2023 Sep;33(9):661-678. doi: 10.1038/s41422-023-00846-8. Epub 2023 Jul 17. PMID: 37460804; PMCID: PMC10474050.
Yu et al., 2021	GSE150578	33731924	Blastoids	Human	Yes	NO/ restoration of previous annotation	nGene >1500 ; nGene < 8000 ; mt.perc < 0.2	EBD2	Yu, L. et al. Blastocyst-like structures generated from human pluripotent stem cells. Nature (2021) doi:10.1038/s41586-021-03356-y.
Yanagida et al., 2021	GSE171820	33957081	Blastoids	Human	Yes	NO	nGene > 2000; mt.perc < 0.2	nBGuo	Yanagida, A. et al. Naive stem cell blastocyst model captures human embryo lineage segregation. Cell Stem Cell 28, 1016-1022.e4 (2021).
Liu et al., 2021	GSE156596	33731926	Blastoids	Human	Yes	NO/ restoration of previous annotation	nGene >2000 ; nGene < 5000 ; mt.perc < 0.125	IBD2	Liu, X. et al. Modelling human blastocysts by reprogramming fibroblasts into iBlastoids. Nature (2021) doi:10.1038/s41586-021-03372-y.
Kagawa et al (2022)	GSE177689	34856602	Blastoids	Human	Yes	NO	cells passed QC in original publication	nicolBla	Kagawa, H. et al. Nature. 2022 Jan;601(7894):600-605. doi: 10.1038/s41586-021-04267-8. Epub 2021 Dec 2.
Fan et al., 2021	GSE158971	34489415	Blastoids	Human	Yes	NO	nGene >1500 ; nGene < 8000 ; mt.perc < 0.2	Fan_2021	Fan, Yong, et al. "Generation of human blastocyst-like structures from pluripotent stem cells." Cell discovery 7.1 (2021): 81.
Sozen et al., 2021	GSE178326	34548496	Blastoids	Human	Yes	NO	cells passed QC in original publication; nGene > 500	sozen2021NC	Sozen, Berna, et al. "Reconstructing aspects of human embryogenesis with pluripotent stem cells." Nature communications 12.1 (2021): 5550. Fan, Yong, et al. "Generation of human blastocyst-like structures from pluripotent stem cells." Cell discovery 7.1 (2021): 81.
Yu et al., 2023	GSE210962	37683605	Blastoids	Human	NO	NO	cells passed QC in original publication	GSE210962_Yu_blastoids_2023	Yu L, Logsdon D, Pinzon-Arteaga CA, Duan J, Ezashi T, Wei Y, Ribeiro Orsi AE, Oura S, Liu L, Wang L, Liu K, Ding X, Zhan L, Zhang J, Nahar A, Stobbe C, Katz-Jaffe M, Schoolcraft WB, Tan T, Hon GC, Yuan Y, Wu J. Large-scale production of human blastoids amenable to modeling blastocyst development and maternal-fetal cross talk. Cell Stem Cell. 2023 Sep 7;30(9):1246-1261.e9. doi: 10.1016/j.stem.2023…
Karvas et al., 2023	GSE226794	37683602	post-implantation model	Human	NO	NO/ restoration of previous annotation	nGene >2000 ; nGene < 8000 ; mt.perc < 0.2; library size > 15000	Karvas_blac_2023	Karvas RM, Zemke JE, Ali SS, Upton E, Sane E, Fischer LA, Dong C, Park KM, Wang F, Park K, Hao S, Chew B, Meyer B, Zhou C, Dietmann S, Theunissen TW. 3D-cultured blastoids model human embryogenesis from pre-implantation to early gastrulation stages. Cell Stem Cell. 2023 Sep 7;30(9):1148-1165.e7. doi: 10.1016/j.stem.2023.08.005. PMID: 37683602.
Weatherbee et al., 2023	GSE218314	37369347	post-implantation model	Human	NO	NO	cells passed QC in original publication;	Weatherbee_postEmb_2023	Weatherbee BAT, Gantner CW, Iwamoto-Stohl LK, Daza RM, Hamazaki N, Shendure J, Zernicka-Goetz M. Pluripotent stem cell-derived model of the post-implantation human embryo. Nature. 2023 Oct;622(7983):584-593. doi: 10.1038/s41586-023-06368-y. Epub 2023 Jun 27. Erratum in: Nature. 2023 Aug 17;: PMID: 37369347; PMCID: PMC10584688.
Pedroza et al., 2023	GSE208195	37369348	post-implantation model	Human	NO	NO	cells passed QC in original publication	GSE208195_Ped_postBla_2023	Pedroza M, Gassaloglu SI, Dias N, Zhong L, Hou TJ, Kretzmer H, Smith ZD, Sozen B. Self-patterning of human stem cells into post-implantation lineages. Nature. 2023 Oct;622(7983):574-583. doi: 10.1038/s41586-023-06354-4. Epub 2023 Jun 27. PMID: 37369348; PMCID: PMC10584676.
Liu et al., 2023	GSE232861	37478861	post-implantation model	Human	NO	NO/ restoration of previous annotation	nGene >500 ; nGene < 8000 ; mt.perc < 0.15	E11_Gast_jun	Liu L, Oura S, Markham Z, Hamilton JN, Skory RM, Li L, Sakurai M, Wang L, Pinzon-Arteaga CA, Plachta N, Hon GC, Wu J. Modeling post-implantation stages of human development into early organogenesis with stem-cell-derived peri-gastruloids. Cell. 2023 Aug 31;186(18):3776-3792.e16. doi: 10.1016/j.cell.2023.07.018. Epub 2023 Jul 20. PMID: 37478861.
Oldak et al., 2023	GSE239932	37673118	post-implantation model	Human	NO	NO	cells passed QC in original publication	Jacob_GS_OB	Oldak B, Wildschutz E, Bondarenko V, Comar MY, Zhao C, Aguilera-Castrejon A, Tarazi S, Viukov S, Pham TXA, Ashouokhi S, Lokshtanov D, Roncato F, Ariel E, Rose M, Livnat N, Shani T, Joubran C, Cohen R, Addadi Y, Chemla M, Kedmi M, Keren-Shaul H, Pasque V, Petropoulos S, Lanner F, Novershtern N, Hanna JH. Complete human day 14 post-implantation embryo models from naive ES cells. Nature. 2023 Oct;62…
Ai et al., 2022	PRJCA017779	37460804	post-implantation model	Human	NO	NO/ Cell annotaiton were kindly provided by Authors	cells passed QC in original publication	Ai_2023_CR_asb	Ai Z, Niu B, Yin Y, Xiang L, Shi G, Duan K, Wang S, Hu Y, Zhang C, Zhang C, Rong L, Kong R, Chen T, Guo Y, Liu W, Li N, Zhao S, Zhu X, Mai X, Li Y, Wu Z, Zheng Y, Fu J, Ji W, Li T. Dissecting peri-implantation development using cultured human embryos and embryo-like assembloids. Cell Res. 2023 Sep;33(9):661-678. doi: 10.1038/s41422-023-00846-8. Epub 2023 Jul 17. PMID: 37460804; PMCID: PMC10474050.
Hislop et al., 2023	GSE247111	38092041	post-implantation model	Human	NO	NO	cells passed QC in original publication	Hislop_YSB_2023	Hislop J, Song Q, Keshavarz F K, Alavi A, Schoenberger R, LeGraw R, Velazquez J, Mokhtari T, Taheri MN, Rytel M, Chuva de Sousa Lopes SM, Watkins S, Stolz D, Kiani S, Sozen B, Bar-Joseph Z, Ebrahimkhani MR. Modeling post-implantation human development to yolk sac blood emergence. Nature. 2023 Dec 13. doi: 10.1038/s41586-023-06914-8. Epub ahead of print. PMID: 38092041.
Guo et al., 2021	GSE166422	33831366	Naïve derived (TLC-related)	Human	NO	NO	nGene >3000 ; nGene < 8000 ; mt.perc < 0.1	NaiveGuoS	Guo G, Stirparo GG, Strawbridge SE, Spindlow D, Yang J, Clarke J, Dattani A, Yanagida A, Li MA, Myers S, Özel BN, Nichols J, Smith A. Human naive epiblast cells possess unrestricted lineage potential. Cell Stem Cell. 2021 Jun 3;28(6):1040-1056.e6. doi: 10.1016/j.stem.2021.02.025. Epub 2021 Apr 7. PMID: 33831366; PMCID: PMC8189439.
Osnato et al., 2019	E-MTAB-10018	34463252	Naïve derived (TLC-related)	Human	NO	NO	nGene >2000 ; nGene < 9000 ; mt.perc < 0.15	NaiveSB	Osnato A, Brown S, Krueger C, Andrews S, Collier AJ, Nakanoh S, Quiroga Londoño M, Wesley BT, Muraro D, Brumm AS, Niakan KK, Vallier L, Ortmann D, Rugg-Gunn PJ. TGFβ signalling is required to maintain pluripotency of human naïve pluripotent stem cells. Elife. 2021 Aug 31;10:e67259. doi: 10.7554/eLife.67259. PMID: 34463252; PMCID: PMC8410071.
Io et al., 2021	GSE167924	33831365	Naïve derived (TLC-related)	Human	NO	NO	nGene >2000 ; nGene < 10000 ; mt.perc < 0.15	Lo_2021	Io S, Kabata M, Iemura Y, Semi K, Morone N, Minagawa A, Wang B, Okamoto I, Nakamura T, Kojima Y, Iwatani C, Tsuchiya H, Kaswandy B, Kondoh E, Kaneko S, Woltjen K, Saitou M, Yamamoto T, Mandai M, Takashima Y. Capturing human trophoblast development with naive pluripotent stem cells in vitro. Cell Stem Cell. 2021 Jun 3;28(6):1023-1039.e13. doi: 10.1016/j.stem.2021.03.013. Epub 2021 Apr 7. PMID: 338…
Soncin et al 2022	GSE182791	35594858	Prime derived (TLC-related)	Human	NO	NO	nGene >1000 ; nGene < 7500 ; mt.perc < 0.2	Soncin_2022	Soncin F, Morey R, Bui T, Requena DF, Cheung VC, Kallol S, Kittle R, Jackson MG, Farah O, Chousal J, Meads M, Pizzo D, Horii M, Fisch KM, Parast MM. Derivation of functional trophoblast stem cells from primed human pluripotent stem cells. Stem Cell Reports. 2022 Jun 14;17(6):1303-1317. doi: 10.1016/j.stemcr.2022.04.013. Epub 2022 May 19. PMID: 35594858; PMCID: PMC9214048.
Ohgushi et al 2022	GSE196365	35732132	Prime derived (TLC-related)	Human	NO	NO	nGene >4000 ; nGene < 10000 ; mt.perc < 0.2	Primed_Ongushi_2022	Ohgushi M, Taniyama N, Vandenbon A, Eiraku M. Delamination of trophoblast-like syncytia from the amniotic ectodermal analogue in human primed embryonic stem cell-based differentiation model. Cell Rep. 2022 Jun 21;39(12):110973. doi: 10.1016/j.celrep.2022.110973. PMID: 35732132.
in-house(BMP4, A83-01, PD173074 treated)	This project		Prime derived (TLC-related)	Human			nGene >2000 ; nGene < 8500; mt.perc < 0.125	BAPtc	This project
Mazid et al ., 2021	CNP0001454	35314832	8-cell like cell dataset	Human	NO	NO	cells passed QC in original publication	Mazid_2021_8CLC_smt2	Mazid MA, Ward C, Luo Z, Liu C, Li Y, Lai Y, Wu L, Li J, Jia W, Jiang Y, Liu H, Fu L, Yang Y, Ibañez DP, Lai J, Wei X, An J, Guo P, Yuan Y, Deng Q, Wang Y, Liu Y, Gao F, Wang J, Zaman S, Qin B, Wu G, Maxwell PH, Xu X, Liu L, Li W, Esteban MA. Rolling back human pluripotent stem cells to an eight-cell embryo-like stage. Nature. 2022 May;605(7909):315-324. doi: 10.1038/s41586-022-04625-0. Epub 2022…
Yoshihara et al., 2022	E-MTAB-10581	35777358	8-cell like cell dataset	Human	Yes	NO	nGene >3500 ; nGene < 10000 ; mt.perc < 0.15	Yoshihara_2022_8CLC	Yoshihara M, Kirjanov I, Nykänen S, Sokka J, Weltner J, Lundin K, Gawriyski L, Jouhilahti EM, Varjosalo M, Tervaniemi MH, Otonkoski T, Trokovic R, Katayama S, Vuoristo S, Kere J. Transient DUX4 expression in human embryonic stem cells induces blastomere-like expression program that is marked by SLC34A2. Stem Cell Reports. 2022 Jul 12;17(7):1743-1756. doi: 10.1016/j.stemcr.2022.06.002. Epub 2022 J…
Zheng et al., 2019	GSE134571	31511693	PASE-model	Human	Yes	NO/ restoration of previous annotation	H9AMN:nGene >3600 ; nGene < 6400 ; mt.perc < 0.06	JPF2019	Zheng, Y. et al. Controlled modelling of human epiblast and amnion development using stem cells. Nature 573, 421–425 (2019).
Pham et al., 2022	GSE191286	36055191	extra-embryonic Mesoderm like cells dataset	Human	NO	NO	cells passed QC in original publication	Vic.ExE	Pham TXA, Panda A, Kagawa H, To SK, Ertekin C, Georgolopoulos G, van Knippenberg SSFA, Allsop RN, Bruneau A, Chui JS, Vanheer L, Janiszewski A, Chappell J, Oberhuemer M, Tchinda RS, Talon I, Khodeer S, Rossant J, Lluis F, David L, Rivron N, Balaton BP, Pasque V. Modeling human extraembryonic mesoderm cells using naive pluripotent stem cells. Cell Stem Cell. 2022 Sep 1;29(9):1346-1365.e10. doi: 10…
Bergmann et al., 2022	E-MTAB-9367	35709828	embryonic	Marmoset	NO	NO	cells passed QC in original publication;nGene >2000	Mamo_Bergmann_2022	Bergmann S, Penfold CA, Slatery E, Siriwardena D, Drummer C, Clark S, Strawbridge SE, Kishimoto K, Vickers A, Tewary M, Kohler TN, Hollfelder F, Reik W, Sasaki E, Behr R, Boroviak TE. Spatial profiling of early primate gastrulation in utero. Nature. 2022 Sep;609(7925):136-143. doi: 10.1038/s41586-022-04953-1. Epub 2022 Jun 16. PMID: 35709828; PMCID: PMC7614364.
Boroviak et al., 2018	E-MTAB-7078	30413530	embryonic	Marmoset	NO	NO	cells passed QC in original publication;nGene >2000	Mamo_Boroviak_2018	Boroviak T, Stirparo GG, Dietmann S, Hernando-Herraez I, Mohammed H, Reik W, Smith A, Sasaki E, Nichols J, Bertone P. Single cell transcriptome analysis of human, marmoset and mouse embryos reveals common and divergent features of preimplantation development. Development. 2018 Nov 9;145(21):dev167833. doi: 10.1242/dev.167833. PMID: 30413530; PMCID: PMC6240320.
Nakamura et al., 2016	GSE74767	27556940	embryonic	cynomolgus	Yes	NO	cells passed QC in original publication; nGene > 2000; mt.perc < 0.05	Cyno_Nakamura_2016	Nakamura T, Okamoto I, Sasaki K, Yabuta Y, Iwatani C, Tsuchiya H, Seita Y, Nakamura S, Yamamoto T, Saitou M. A developmental coordinate of pluripotency among mice, monkeys and humans. Nature. 2016 Sep 1;537(7618):57-62. doi: 10.1038/nature19096. Epub 2016 Aug 24. PMID: 27556940.
Ma et al., 2019	GSE130114	31672918	embryonic	cynomolgus	NO	NO	cells passed QC in original publication; nGene > 2000; mt.perc < 0.05	Cyno_Ma_2019	Ma H, Zhai J, Wan H, Jiang X, Wang X, Wang L, Xiang Y, He X, Zhao ZA, Zhao B, Zheng P, Li L, Wang H. In vitro culture of cynomolgus monkey embryos beyond early gastrulation. Science. 2019 Nov 15;366(6467):eaax7890. doi: 10.1126/science.aax7890. Epub 2019 Oct 31. PMID: 31672918.
Yang et al., 2021	GSE148683	34446705	embryonic	cynomolgus	NO	NO	cells passed QC in original publication; nGene > 2000; mt.perc < 0.05	Cyno_Yang_2021	Yang R, Goedel A, Kang Y, Si C, Chu C, Zheng Y, Chen Z, Gruber PJ, Xiao Y, Zhou C, Witman N, Eroglu E, Leung CY, Chen Y, Fu J, Ji W, Lanner F, Niu Y, Chien KR. Amnion signals are essential for mesoderm formation in primates. Nat Commun. 2021 Aug 26;12(1):5126. doi: 10.1038/s41467-021-25186-2. PMID: 34446705; PMCID: PMC8390679.
Chhabra et al
(https://pubmed.ncbi.nlm.nih.gov/34435204/)
