## Supplemental Table 6 for "A Comprehensive Human Embryogenesis Reference Tool using Single-Cell RNA-Sequencing Data": TableS6.xls

### Sheet:  Naive.Primed.TLCvsTE.DEG
gene	dataset	merge_p_val_adj	UpDown
ABCB6	BAP treated	0	DownRe
ABHD16A	BAP treated	0	DownRe
AC008738.3	BAP treated	0	DownRe
AC008894.2	BAP treated	0	DownRe
AC011453.1	BAP treated	0	DownRe
AC015802.6	BAP treated	0	DownRe
ACY1	BAP treated	0	DownRe
AK4	BAP treated	0	DownRe
ALPG	BAP treated	0	DownRe
ALPP	BAP treated	0	DownRe
ANPEP	BAP treated	0	DownRe
ARHGEF18	BAP treated	0	DownRe
ATG9A	BAP treated	0	DownRe
ATP6V0A4	BAP treated	0	DownRe
ATP6V1B1	BAP treated	0	DownRe
BCKDHA	BAP treated	0	DownRe
BIN2	BAP treated	0	DownRe
BRDT	BAP treated	0	DownRe
BSCL2	BAP treated	0	DownRe
C17orf49	BAP treated	0	DownRe
CHI3L2	BAP treated	0	DownRe
CLN3	BAP treated	0	DownRe
CRIP1	BAP treated	0	DownRe
CYP2S1	BAP treated	0	DownRe
DBNDD2	BAP treated	0	DownRe
DDX47	BAP treated	0	DownRe
DIABLO	BAP treated	0	DownRe
DNMT3L	BAP treated	0	DownRe
EDC4	BAP treated	0	DownRe
EEF1G	BAP treated	0	DownRe
EGLN2	BAP treated	0	DownRe
EPB41L1	BAP treated	0	DownRe
ERVW-1	BAP treated	0	DownRe
F2RL1	BAP treated	0	DownRe
FAM149B1	BAP treated	0	DownRe
FAM151A	BAP treated	0	DownRe
FOXH1	BAP treated	0	DownRe
GET4	BAP treated	0	DownRe
GPRC5A	BAP treated	0	DownRe
GTSF1	BAP treated	0	DownRe
HAVCR1	BAP treated	0	DownRe
HTD2	BAP treated	0	DownRe
IFI30	BAP treated	0	DownRe
IMPDH1	BAP treated	0	DownRe
LARGE2	BAP treated	0	DownRe
MFSD14A	BAP treated	0	DownRe
MX1	BAP treated	0	DownRe
NEFH	BAP treated	0	DownRe
NGRN	BAP treated	0	DownRe
NHEJ1	BAP treated	0	DownRe
NID1	BAP treated	0	DownRe
NOP2	BAP treated	0	DownRe
OSBPL6	BAP treated	0	DownRe
OVCA2	BAP treated	0	DownRe
PHOSPHO1	BAP treated	0	DownRe
PTCD1	BAP treated	0	DownRe
RAB24	BAP treated	0	DownRe
RAD51	BAP treated	0	DownRe
RGCC	BAP treated	0	DownRe
RNF31	BAP treated	0	DownRe
SCO2	BAP treated	0	DownRe
SH3TC1	BAP treated	0	DownRe
SLC12A3	BAP treated	0	DownRe
SLC28A3	BAP treated	0	DownRe
SLC34A2	BAP treated	0	DownRe
SLC6A19	BAP treated	0	DownRe
SMOX	BAP treated	0	DownRe
SRCAP	BAP treated	0	DownRe
SRXN1	BAP treated	0	DownRe
STAG3	BAP treated	0	DownRe
SYCP3	BAP treated	0	DownRe
TOMM6	BAP treated	0	DownRe
TRIM60	BAP treated	0	DownRe
TUBB3	BAP treated	0	DownRe
TUBB4A	BAP treated	0	DownRe
TXNDC5	BAP treated	0	DownRe
XIST	BAP treated	0	DownRe
ZC3H11A	BAP treated	0	DownRe
ZGPAT	BAP treated	0	DownRe
ZNF410	BAP treated	0	DownRe
ZNF723	BAP treated	0	DownRe
MISP	BAP treated	0	DownRe
SORBS1	BAP treated	0	DownRe
ZBTB9	BAP treated	0	DownRe
RBM34	BAP treated	3e-308	DownRe
RNASEH2A	BAP treated	1e-303	DownRe
NOL6	BAP treated	2e-303	DownRe
FABP3	BAP treated	1e-301	DownRe
SHPK	BAP treated	1e-299	DownRe
CDX2	BAP treated	1.71987e-291	DownRe
SAMHD1	BAP treated	3.15283e-288	DownRe
HIP1	BAP treated	7.73292e-283	DownRe
ORC5	BAP treated	1.97075e-281	DownRe
ZNF296	BAP treated	1.35471e-280	DownRe
A4GALT	BAP treated	3.29483e-275	DownRe
SMYD5	BAP treated	6.30774e-275	DownRe
ASB6	BAP treated	4.16194e-272	DownRe
ARAP1	BAP treated	5.61418e-269	DownRe
HAUS7	BAP treated	1.67588e-268	DownRe
MTFP1	BAP treated	4.96123e-268	DownRe
PYGB	BAP treated	2.24624e-265	DownRe
CD53	BAP treated	3.20572e-264	DownRe
RIPK4	BAP treated	7.51617e-264	DownRe
ACP5	BAP treated	3.10797e-263	DownRe
JAM3	BAP treated	5.23468e-263	DownRe
TMEM209	BAP treated	1.94532e-261	DownRe
STXBP6	BAP treated	1.51775e-258	DownRe
SLC8B1	BAP treated	6.77137e-258	DownRe
SPRED2	BAP treated	2.1302e-256	DownRe
PNMA1	BAP treated	5.26599e-256	DownRe
DUSP6	BAP treated	2.4708e-255	DownRe
SIAE	BAP treated	4.01934e-254	DownRe
COLGALT1	BAP treated	5.05296e-254	DownRe
ERCC5	BAP treated	3.5852e-252	DownRe
PCDH1	BAP treated	2.41373e-247	DownRe
UAP1L1	BAP treated	4.71533e-246	DownRe
SYNGR3	BAP treated	2.06438e-244	DownRe
FUCA1	BAP treated	4.50896e-242	DownRe
MTERF1	BAP treated	4.40096e-241	DownRe
AARSD1	BAP treated	8.90906e-241	DownRe
PPT2	BAP treated	1.13269e-239	DownRe
AMBRA1	BAP treated	2.19101e-237	DownRe
PLCD3	BAP treated	2.62433e-237	DownRe
RAD54L	BAP treated	2.02257e-234	DownRe
SGSM3	BAP treated	1.89583e-232	DownRe
PRKAB1	BAP treated	3.60136e-229	DownRe
ARRDC3	BAP treated	2.73992e-228	DownRe
EARS2	BAP treated	8.44521e-228	DownRe
LRIG3	BAP treated	1.44076e-226	DownRe
NRIP3	BAP treated	2.17364e-224	DownRe
CHAC1	BAP treated	3.21048e-221	DownRe
KAT2A	BAP treated	9.62248e-217	DownRe
TMEM201	BAP treated	3.76848e-216	DownRe
SMG8	BAP treated	2.04614e-215	DownRe
ALPL	BAP treated	1.24207e-214	DownRe
AC020978.5	BAP treated	3.12296e-214	DownRe
SUSD2	BAP treated	4.88248e-212	DownRe
ZNF286A	BAP treated	5.92658e-212	DownRe
RAPGEF6	BAP treated	2.43636e-211	DownRe
MVP	BAP treated	2.53707e-211	DownRe
TMBIM1	BAP treated	2.84709e-209	DownRe
CLDN12	BAP treated	3.63985e-209	DownRe
ADGRE5	BAP treated	5.09023e-209	DownRe
SLC37A3	BAP treated	2.61407e-207	DownRe
SAPCD2	BAP treated	2.98016e-207	DownRe
AC005523.2	BAP treated	1.00944e-204	DownRe
TRIM2	BAP treated	7.96612e-204	DownRe
PROCR	BAP treated	2.68027e-202	DownRe
TM9SF1	BAP treated	5.67671e-201	DownRe
GINS3	BAP treated	2.37107e-200	DownRe
HMGN4	BAP treated	6.13993e-200	DownRe
ENO2	BAP treated	1.31315e-199	DownRe
INA	BAP treated	6.50307e-199	DownRe
NT5DC3	BAP treated	7.71717e-199	DownRe
DYSF	BAP treated	2.84359e-196	DownRe
KLHL21	BAP treated	4.79189e-194	DownRe
TUT1	BAP treated	1.81065e-192	DownRe
ZNF3	BAP treated	1.00469e-191	DownRe
ZNF589	BAP treated	1.40861e-191	DownRe
STC2	BAP treated	3.53665e-190	DownRe
OXSM	BAP treated	1.5498e-189	DownRe
FNTB	BAP treated	1.99163e-188	DownRe
BMI1	BAP treated	2.03633e-188	DownRe
GCC1	BAP treated	1.0941e-187	DownRe
NEK9	BAP treated	3.09203e-186	DownRe
TOR1B	BAP treated	6.6352e-182	DownRe
PLBD1	BAP treated	2.00394e-181	DownRe
BEND3	BAP treated	3.18644e-180	DownRe
MUL1	BAP treated	3.77683e-177	DownRe
ATP8B1	BAP treated	5.25759e-176	DownRe
TMPRSS2	BAP treated	1.4398e-175	DownRe
KLF10	BAP treated	1.63413e-173	DownRe
ANKRD6	BAP treated	1.46408e-172	DownRe
ABCB8	BAP treated	7.17287e-170	DownRe
RETREG3	BAP treated	1.09934e-169	DownRe
KANSL3	BAP treated	1.63039e-168	DownRe
AP4M1	BAP treated	2.76224e-168	DownRe
ESPL1	BAP treated	2.82773e-167	DownRe
CLEC16A	BAP treated	5.58526e-165	DownRe
ZNF473	BAP treated	4.31497e-163	DownRe
GALNT10	BAP treated	4.95514e-163	DownRe
KBTBD6	BAP treated	2.87151e-161	DownRe
ZNF165	BAP treated	7.4265e-160	DownRe
OSBPL3	BAP treated	1.29695e-157	DownRe
ZNFX1	BAP treated	4.94454e-155	DownRe
PILRB	BAP treated	6.24412e-155	DownRe
TICRR	BAP treated	1.96931e-150	DownRe
MLXIP	BAP treated	7.01597e-149	DownRe
WWP2	BAP treated	9.34118e-149	DownRe
NIPAL1	BAP treated	1.12312e-147	DownRe
PAFAH2	BAP treated	6.18277e-147	DownRe
INTS9	BAP treated	4.79548e-142	DownRe
CRYZ	BAP treated	8.42832e-142	DownRe
MYORG	BAP treated	9.52043e-141	DownRe
ZNF200	BAP treated	8.22406e-140	DownRe
TBL2	BAP treated	9.1361e-140	DownRe
POFUT1	BAP treated	1.90215e-135	DownRe
TRIM32	BAP treated	3.73059e-134	DownRe
FBXL20	BAP treated	1.16174e-131	DownRe
DDIT4L	BAP treated	4.57634e-126	DownRe
WDR24	BAP treated	2.16366e-123	DownRe
MKS1	BAP treated	3.24608e-123	DownRe
POMT1	BAP treated	4.86036e-122	DownRe
SNX11	BAP treated	3.40783e-121	DownRe
MRM1	BAP treated	8.42798e-120	DownRe
PIP5K1B	BAP treated	1.00687e-119	DownRe
GPCPD1	BAP treated	4.11081e-118	DownRe
MARS2	BAP treated	5.47923e-117	DownRe
GORASP1	BAP treated	2.02735e-116	DownRe
TXNIP	BAP treated	8.47127e-116	DownRe
PPARGC1B	BAP treated	9.68619e-116	DownRe
SESN1	BAP treated	1.26604e-115	DownRe
ZNF142	BAP treated	1.51449e-115	DownRe
MICAL2	BAP treated	2.2096e-115	DownRe
GRHL3	BAP treated	1.17534e-112	DownRe
TANGO2	BAP treated	1.359e-112	DownRe
CTNS	BAP treated	8.23774e-108	DownRe
ARHGAP19	BAP treated	6.27011e-106	DownRe
ZNF816	BAP treated	1.12612e-105	DownRe
PASK	BAP treated	1.96995e-105	DownRe
MARCH8	BAP treated	1.2273e-103	DownRe
TRAF3	BAP treated	7.19701e-103	DownRe
NCEH1	BAP treated	9.85739e-102	DownRe
KLHL12	BAP treated	9.54741e-97	DownRe
DNAJC14	BAP treated	2.48433e-91	DownRe
ZBTB2	BAP treated	1.20462e-78	DownRe
ZNF134	BAP treated	3.25099e-72	DownRe
OLFML1	BAP treated	7.82132e-70	DownRe
CCR7	BAP treated	1	DownRe
FLVCR2	BAP treated	1	DownRe
WDCP	BAP treated	1	DownRe
ZNF263	BAP treated	1	DownRe
OLFML3	BAP treated	2.37954e-268	UpRe
AC092490.1	BAP treated	2.49602e-252	UpRe
SNHG25	BAP treated	3.20698e-248	UpRe
RARRES2	BAP treated	4.19909e-236	UpRe
AL161772.1	BAP treated	1.51257e-232	UpRe
ARMCX6	BAP treated	2.4692e-194	UpRe
IGSF10	BAP treated	2.84779e-165	UpRe
DMKN	BAP treated	2.49807e-158	UpRe
TIMP1	BAP treated	2.06245e-157	UpRe
IGFBP3	BAP treated	9.3673e-156	UpRe
SH3BGRL	BAP treated	3.50938e-153	UpRe
SPARCL1	BAP treated	1.29684e-144	UpRe
HLA-B	BAP treated	1.56885e-139	UpRe
LRRN1	BAP treated	8.07862e-131	UpRe
AIG1	BAP treated	4.29304e-130	UpRe
OBSL1	BAP treated	4.35491e-125	UpRe
PLAC9	BAP treated	5.44071e-122	UpRe
ARMCX1	BAP treated	2.29623e-119	UpRe
SLC39A8	BAP treated	2.75775e-118	UpRe
GPC4	BAP treated	4.43811e-117	UpRe
NRK	BAP treated	3.55335e-114	UpRe
ZFPM1	BAP treated	5.24354e-114	UpRe
LINC00379	BAP treated	7.36615e-110	UpRe
IFI27L2	BAP treated	7.53505e-110	UpRe
GABRP	BAP treated	1.21049e-109	UpRe
TPGS1	BAP treated	1.02802e-104	UpRe
ZNF358	BAP treated	4.65627e-103	UpRe
ARMCX2	BAP treated	1.94542e-100	UpRe
FAM20A	BAP treated	9.01327e-99	UpRe
C5orf38	BAP treated	5.37946e-98	UpRe
MT1E	BAP treated	1.37725e-90	UpRe
CAPN6	BAP treated	5.0119e-90	UpRe
DIO3	BAP treated	4.35316e-89	UpRe
IER5L	BAP treated	3.69306e-83	UpRe
LINC01405	BAP treated	1.31885e-81	UpRe
TMEM47	BAP treated	9.36693e-80	UpRe
MSRB2	BAP treated	1.4692e-78	UpRe
SCG3	BAP treated	3.60946e-77	UpRe
GSPT2	BAP treated	1.04135e-75	UpRe
CTPS2	BAP treated	8.7198e-75	UpRe
METRN	BAP treated	2.09035e-73	UpRe
SDC2	BAP treated	6.63909e-71	UpRe
MT1H	BAP treated	6.3932e-70	UpRe
JUN	BAP treated	8.88271e-69	UpRe
S100A4	BAP treated	1.01625e-66	UpRe
EMB	BAP treated	3.56518e-63	UpRe
RASIP1	BAP treated	3.7961e-60	UpRe
CNTN4	BAP treated	6.73157e-60	UpRe
MYEF2	BAP treated	1.28748e-58	UpRe
CERS6	BAP treated	2.44911e-51	UpRe
KCNK12	BAP treated	7.22176e-51	UpRe
KRCC1	BAP treated	1.2869e-50	UpRe
AFAP1L2	BAP treated	6.89253e-48	UpRe
TTC39C	BAP treated	4.15968e-47	UpRe
SFRP1	BAP treated	6.98213e-43	UpRe
AMER2	BAP treated	3.20481e-38	UpRe
TAGLN	BAP treated	1.84893e-35	UpRe
ZSCAN16-AS1	BAP treated	3.42745e-34	UpRe
IGFBP7	BAP treated	1.79376e-31	UpRe
SMIM27	BAP treated	7.32136e-14	UpRe
CRABP2	BAP treated	1	UpRe
AARSD1	Guo et al	0	DownRe
ABCB6	Guo et al	0	DownRe
ABHD16A	Guo et al	0	DownRe
AC005523.2	Guo et al	0	DownRe
AC008738.3	Guo et al	0	DownRe
AC008894.2	Guo et al	0	DownRe
AC015802.6	Guo et al	0	DownRe
ACY1	Guo et al	0	DownRe
ADM	Guo et al	0	DownRe
AFF1	Guo et al	0	DownRe
ALG11	Guo et al	0	DownRe
ALPL	Guo et al	0	DownRe
ALPP	Guo et al	0	DownRe
AMBRA1	Guo et al	0	DownRe
AMMECR1L	Guo et al	0	DownRe
APBB2	Guo et al	0	DownRe
ARAP1	Guo et al	0	DownRe
ARHGAP19	Guo et al	0	DownRe
ARHGEF18	Guo et al	0	DownRe
ATG16L1	Guo et al	0	DownRe
ATG9A	Guo et al	0	DownRe
ATP11A	Guo et al	0	DownRe
ATP2C1	Guo et al	0	DownRe
ATP6V0C	Guo et al	0	DownRe
ATP6V1B1	Guo et al	0	DownRe
BCKDHA	Guo et al	0	DownRe
BCOR	Guo et al	0	DownRe
BEND3	Guo et al	0	DownRe
BRPF1	Guo et al	0	DownRe
BRPF3	Guo et al	0	DownRe
BSCL2	Guo et al	0	DownRe
BTAF1	Guo et al	0	DownRe
C11orf98	Guo et al	0	DownRe
C17orf49	Guo et al	0	DownRe
CDK2AP1	Guo et al	0	DownRe
CENPO	Guo et al	0	DownRe
CIPC	Guo et al	0	DownRe
CLASP1	Guo et al	0	DownRe
CLDN12	Guo et al	0	DownRe
CLEC16A	Guo et al	0	DownRe
CLN3	Guo et al	0	DownRe
COBLL1	Guo et al	0	DownRe
CRY2	Guo et al	0	DownRe
CYP51A1	Guo et al	0	DownRe
DBNDD2	Guo et al	0	DownRe
DCAF1	Guo et al	0	DownRe
DDX47	Guo et al	0	DownRe
DEPP1	Guo et al	0	DownRe
DGCR2	Guo et al	0	DownRe
DHX37	Guo et al	0	DownRe
DIABLO	Guo et al	0	DownRe
DIP2B	Guo et al	0	DownRe
DLC1	Guo et al	0	DownRe
DROSHA	Guo et al	0	DownRe
DTX4	Guo et al	0	DownRe
EDC4	Guo et al	0	DownRe
EEF1G	Guo et al	0	DownRe
EGLN2	Guo et al	0	DownRe
ELP1	Guo et al	0	DownRe
ERVK3-1	Guo et al	0	DownRe
ESPL1	Guo et al	0	DownRe
EXO1	Guo et al	0	DownRe
FAM126A	Guo et al	0	DownRe
FAM149B1	Guo et al	0	DownRe
FAM151A	Guo et al	0	DownRe
FBXO30	Guo et al	0	DownRe
FOCAD	Guo et al	0	DownRe
FRMD6	Guo et al	0	DownRe
FTO	Guo et al	0	DownRe
GAB2	Guo et al	0	DownRe
GALNT10	Guo et al	0	DownRe
GET4	Guo et al	0	DownRe
GNA11	Guo et al	0	DownRe
GNS	Guo et al	0	DownRe
GORASP1	Guo et al	0	DownRe
GPATCH3	Guo et al	0	DownRe
GPD2	Guo et al	0	DownRe
GTSF1	Guo et al	0	DownRe
GYS1	Guo et al	0	DownRe
HAUS7	Guo et al	0	DownRe
HEATR5B	Guo et al	0	DownRe
HECTD3	Guo et al	0	DownRe
HIPK1	Guo et al	0	DownRe
HK2	Guo et al	0	DownRe
HMGN4	Guo et al	0	DownRe
HSPB8	Guo et al	0	DownRe
HTD2	Guo et al	0	DownRe
IFI30	Guo et al	0	DownRe
IKZF5	Guo et al	0	DownRe
INTS7	Guo et al	0	DownRe
IPO11	Guo et al	0	DownRe
JADE3	Guo et al	0	DownRe
JCAD	Guo et al	0	DownRe
KANK1	Guo et al	0	DownRe
KANSL3	Guo et al	0	DownRe
KCTD10	Guo et al	0	DownRe
KCTD5	Guo et al	0	DownRe
KIF18B	Guo et al	0	DownRe
KLHL21	Guo et al	0	DownRe
L3HYPDH	Guo et al	0	DownRe
LATS1	Guo et al	0	DownRe
LRCH1	Guo et al	0	DownRe
LRIG3	Guo et al	0	DownRe
LSS	Guo et al	0	DownRe
MARS2	Guo et al	0	DownRe
MATR3	Guo et al	0	DownRe
MED14	Guo et al	0	DownRe
MERTK	Guo et al	0	DownRe
MFSD14A	Guo et al	0	DownRe
MICAL2	Guo et al	0	DownRe
MOV10	Guo et al	0	DownRe
MTFP1	Guo et al	0	DownRe
MTG1	Guo et al	0	DownRe
MTMR10	Guo et al	0	DownRe
MX1	Guo et al	0	DownRe
MYO5A	Guo et al	0	DownRe
MYORG	Guo et al	0	DownRe
NAALAD2	Guo et al	0	DownRe
NDST1	Guo et al	0	DownRe
NEK9	Guo et al	0	DownRe
NGRN	Guo et al	0	DownRe
NHEJ1	Guo et al	0	DownRe
NOL6	Guo et al	0	DownRe
NOP2	Guo et al	0	DownRe
NPC1	Guo et al	0	DownRe
NT5C2	Guo et al	0	DownRe
NT5DC3	Guo et al	0	DownRe
NXF1	Guo et al	0	DownRe
OLFML1	Guo et al	0	DownRe
OSBPL3	Guo et al	0	DownRe
OSBPL6	Guo et al	0	DownRe
OVCA2	Guo et al	0	DownRe
P2RY6	Guo et al	0	DownRe
PEAK1	Guo et al	0	DownRe
PHKA1	Guo et al	0	DownRe
PI4KA	Guo et al	0	DownRe
PIGA	Guo et al	0	DownRe
PIK3R4	Guo et al	0	DownRe
PIP4K2B	Guo et al	0	DownRe
PITRM1	Guo et al	0	DownRe
PKP4	Guo et al	0	DownRe
PLEKHA7	Guo et al	0	DownRe
PLXNA1	Guo et al	0	DownRe
POLR1A	Guo et al	0	DownRe
POLR1B	Guo et al	0	DownRe
PPFIBP2	Guo et al	0	DownRe
PPP1R9A	Guo et al	0	DownRe
PTPN14	Guo et al	0	DownRe
PTPRU	Guo et al	0	DownRe
PYGB	Guo et al	0	DownRe
RAB24	Guo et al	0	DownRe
RABGEF1	Guo et al	0	DownRe
RAD50	Guo et al	0	DownRe
RAD51	Guo et al	0	DownRe
RAPGEF6	Guo et al	0	DownRe
RBM34	Guo et al	0	DownRe
RETREG3	Guo et al	0	DownRe
RFWD3	Guo et al	0	DownRe
RNASEH2A	Guo et al	0	DownRe
RNASEK	Guo et al	0	DownRe
RNF31	Guo et al	0	DownRe
RPAP1	Guo et al	0	DownRe
SAMHD1	Guo et al	0	DownRe
SAP130	Guo et al	0	DownRe
SARNP	Guo et al	0	DownRe
SCO2	Guo et al	0	DownRe
SEC16A	Guo et al	0	DownRe
SEC24A	Guo et al	0	DownRe
SEC24B	Guo et al	0	DownRe
SEC24C	Guo et al	0	DownRe
SEMA6D	Guo et al	0	DownRe
SGK1	Guo et al	0	DownRe
SGSM3	Guo et al	0	DownRe
SHPK	Guo et al	0	DownRe
SLC19A2	Guo et al	0	DownRe
SLC23A2	Guo et al	0	DownRe
SLC25A46	Guo et al	0	DownRe
SLC34A2	Guo et al	0	DownRe
SLC38A7	Guo et al	0	DownRe
SLC39A9	Guo et al	0	DownRe
SLC6A19	Guo et al	0	DownRe
SLC6A6	Guo et al	0	DownRe
SMG5	Guo et al	0	DownRe
SMG8	Guo et al	0	DownRe
SPECC1L	Guo et al	0	DownRe
SPIN4	Guo et al	0	DownRe
SRCAP	Guo et al	0	DownRe
SRXN1	Guo et al	0	DownRe
ST3GAL1	Guo et al	0	DownRe
STK10	Guo et al	0	DownRe
STK35	Guo et al	0	DownRe
STON2	Guo et al	0	DownRe
STXBP6	Guo et al	0	DownRe
SUSD2	Guo et al	0	DownRe
TBCE	Guo et al	0	DownRe
TENT5B	Guo et al	0	DownRe
TEX2	Guo et al	0	DownRe
TICRR	Guo et al	0	DownRe
TJP2	Guo et al	0	DownRe
TM9SF1	Guo et al	0	DownRe
TMEM184C	Guo et al	0	DownRe
TMEM201	Guo et al	0	DownRe
TOMM6	Guo et al	0	DownRe
TRAK1	Guo et al	0	DownRe
TRAK2	Guo et al	0	DownRe
TRAPPC5	Guo et al	0	DownRe
TTC4	Guo et al	0	DownRe
TTLL4	Guo et al	0	DownRe
TTLL5	Guo et al	0	DownRe
TTN	Guo et al	0	DownRe
TUBB3	Guo et al	0	DownRe
TUFT1	Guo et al	0	DownRe
TWNK	Guo et al	0	DownRe
TXNDC5	Guo et al	0	DownRe
UBAP1	Guo et al	0	DownRe
UBE2V1	Guo et al	0	DownRe
URB2	Guo et al	0	DownRe
USF3	Guo et al	0	DownRe
USP38	Guo et al	0	DownRe
VPS39	Guo et al	0	DownRe
WBP1L	Guo et al	0	DownRe
WDR47	Guo et al	0	DownRe
WWP2	Guo et al	0	DownRe
XIST	Guo et al	0	DownRe
ZBTB40	Guo et al	0	DownRe
ZC3H11A	Guo et al	0	DownRe
ZGPAT	Guo et al	0	DownRe
ZNF142	Guo et al	0	DownRe
ZNF200	Guo et al	0	DownRe
ZNF286A	Guo et al	0	DownRe
ZNF317	Guo et al	0	DownRe
ZNF335	Guo et al	0	DownRe
ZNF410	Guo et al	0	DownRe
ZNF473	Guo et al	0	DownRe
ZNF592	Guo et al	0	DownRe
ZNFX1	Guo et al	0	DownRe
ABHD4	Guo et al	0	DownRe
ACE2	Guo et al	0	DownRe
CADM1	Guo et al	0	DownRe
CDH3	Guo et al	0	DownRe
CYB5D1	Guo et al	0	DownRe
EPAS1	Guo et al	0	DownRe
ERCC5	Guo et al	0	DownRe
GCC1	Guo et al	0	DownRe
GRHL3	Guo et al	0	DownRe
LCMT1-AS2	Guo et al	0	DownRe
MISP	Guo et al	0	DownRe
PIK3R3	Guo et al	0	DownRe
PLEKHA6	Guo et al	0	DownRe
RIPK4	Guo et al	0	DownRe
SLC27A2	Guo et al	0	DownRe
SORBS1	Guo et al	0	DownRe
TGM2	Guo et al	0	DownRe
TMEM131L	Guo et al	0	DownRe
TMPRSS13	Guo et al	0	DownRe
UCP2	Guo et al	0	DownRe
ZBTB9	Guo et al	0	DownRe
PGM1	Guo et al	1e-304	DownRe
TBC1D13	Guo et al	2e-303	DownRe
FAM91A1	Guo et al	4e-302	DownRe
GBF1	Guo et al	1e-300	DownRe
C5orf22	Guo et al	7e-300	DownRe
ATXN1L	Guo et al	1e-297	DownRe
ZNF28	Guo et al	3e-297	DownRe
TADA1	Guo et al	1e-296	DownRe
ZNF134	Guo et al	1e-296	DownRe
COQ8A	Guo et al	6e-296	DownRe
BMPR1A	Guo et al	1e-295	DownRe
ZNF3	Guo et al	3.03995e-294	DownRe
SSH1	Guo et al	1.79761e-291	DownRe
DDIAS	Guo et al	2.13953e-291	DownRe
C15orf39	Guo et al	2.40704e-291	DownRe
INTS9	Guo et al	3.43034e-289	DownRe
DGKD	Guo et al	3.35581e-288	DownRe
SLC28A3	Guo et al	1.05165e-287	DownRe
WDR26	Guo et al	1.42389e-287	DownRe
UHRF1BP1	Guo et al	4.39979e-287	DownRe
LARS2	Guo et al	1.94803e-286	DownRe
NCOA6	Guo et al	1.08154e-285	DownRe
WASHC5	Guo et al	2.75675e-285	DownRe
RC3H1	Guo et al	2.98383e-285	DownRe
CRY1	Guo et al	6.91764e-283	DownRe
PHF8	Guo et al	4.51248e-277	DownRe
ZNF574	Guo et al	1.47514e-276	DownRe
ZNF263	Guo et al	2.71236e-274	DownRe
PASK	Guo et al	1.13752e-273	DownRe
LPIN1	Guo et al	6.13437e-272	DownRe
ASXL2	Guo et al	4.99539e-271	DownRe
LIMD1	Guo et al	8.09805e-271	DownRe
RGS2	Guo et al	3.32472e-270	DownRe
PI4KB	Guo et al	8.24371e-270	DownRe
YEATS2	Guo et al	1.58976e-269	DownRe
GRHL2	Guo et al	1.25326e-267	DownRe
KDM6A	Guo et al	4.09489e-266	DownRe
MUL1	Guo et al	6.39759e-266	DownRe
TMEM43	Guo et al	1.10282e-265	DownRe
CCP110	Guo et al	9.38766e-265	DownRe
RRN3	Guo et al	3.74188e-264	DownRe
ANKS1A	Guo et al	5.41902e-264	DownRe
STIL	Guo et al	3.75329e-262	DownRe
SLC4A11	Guo et al	1.96785e-261	DownRe
MAST2	Guo et al	2.09608e-260	DownRe
NEFH	Guo et al	9.94003e-259	DownRe
CPSF1	Guo et al	6.49648e-258	DownRe
HEATR5A	Guo et al	7.8557e-258	DownRe
COG3	Guo et al	8.46698e-257	DownRe
ANKRD27	Guo et al	1.96246e-256	DownRe
HARS2	Guo et al	5.81483e-256	DownRe
TRIM32	Guo et al	1.60709e-255	DownRe
ASB3	Guo et al	2.84923e-255	DownRe
MLXIP	Guo et al	1.29413e-254	DownRe
MON1B	Guo et al	1.6461e-253	DownRe
ZNF816	Guo et al	8.50789e-253	DownRe
GTF2E1	Guo et al	1.26828e-252	DownRe
POLG	Guo et al	2.51305e-252	DownRe
ASB6	Guo et al	1.87381e-251	DownRe
PHLPP1	Guo et al	1.27267e-250	DownRe
OLR1	Guo et al	5.46786e-250	DownRe
CLDN10	Guo et al	4.10821e-249	DownRe
FBXL20	Guo et al	1.16911e-244	DownRe
PPT2	Guo et al	4.40835e-244	DownRe
POLE	Guo et al	5.28015e-240	DownRe
BCL2L11	Guo et al	1.10431e-239	DownRe
IPPK	Guo et al	8.2542e-238	DownRe
VPS52	Guo et al	1.24525e-237	DownRe
AP1M1	Guo et al	3.11777e-237	DownRe
SMARCAL1	Guo et al	1.02774e-236	DownRe
RPRD1B	Guo et al	5.74649e-236	DownRe
USP24	Guo et al	5.08945e-234	DownRe
SHROOM2	Guo et al	6.10448e-234	DownRe
KBTBD6	Guo et al	9.10749e-233	DownRe
ERCC6L	Guo et al	5.67704e-232	DownRe
FNTB	Guo et al	6.29515e-232	DownRe
AJUBA	Guo et al	3.51614e-231	DownRe
KLF10	Guo et al	5.99459e-231	DownRe
ZNF114	Guo et al	6.19191e-231	DownRe
ARHGAP12	Guo et al	1.40135e-230	DownRe
HAUS4	Guo et al	4.33718e-230	DownRe
TET3	Guo et al	1.75478e-229	DownRe
ZNF496	Guo et al	1.34259e-228	DownRe
ZNF426	Guo et al	2.63322e-228	DownRe
CLASP2	Guo et al	4.54863e-228	DownRe
CTNS	Guo et al	3.15274e-227	DownRe
ARMC7	Guo et al	1.16892e-226	DownRe
ZDHHC9	Guo et al	2.67017e-226	DownRe
TANGO2	Guo et al	6.35135e-226	DownRe
RBM27	Guo et al	7.18319e-225	DownRe
THADA	Guo et al	1.03261e-224	DownRe
KLHL12	Guo et al	1.46427e-223	DownRe
FAM110B	Guo et al	2.80769e-223	DownRe
ARHGEF7	Guo et al	3.13912e-223	DownRe
MAU2	Guo et al	1.12187e-222	DownRe
VPS11	Guo et al	2.25679e-221	DownRe
EPB41L1	Guo et al	5.70068e-221	DownRe
RALGAPB	Guo et al	1.05584e-219	DownRe
RAD54L	Guo et al	4.40114e-218	DownRe
TBC1D14	Guo et al	1.04245e-217	DownRe
PPARGC1B	Guo et al	1.28023e-216	DownRe
NUMA1	Guo et al	5.0806e-216	DownRe
MMS19	Guo et al	5.19127e-216	DownRe
OVOL1	Guo et al	1.08145e-215	DownRe
NKRF	Guo et al	3.86439e-214	DownRe
LPP	Guo et al	7.05561e-214	DownRe
TXNIP	Guo et al	1.07136e-213	DownRe
PHC3	Guo et al	1.65818e-211	DownRe
SLF2	Guo et al	2.38967e-211	DownRe
TSC1	Guo et al	6.29843e-210	DownRe
POLR3B	Guo et al	1.71129e-205	DownRe
ID2	Guo et al	3.42764e-205	DownRe
APC	Guo et al	6.86966e-205	DownRe
TMED8	Guo et al	7.07105e-204	DownRe
PLCD3	Guo et al	8.44078e-204	DownRe
DCUN1D4	Guo et al	1.72588e-201	DownRe
FKBP5	Guo et al	2.2761e-200	DownRe
FAM193A	Guo et al	1.09097e-199	DownRe
PPP1R3B	Guo et al	6.54171e-197	DownRe
KNTC1	Guo et al	1.21134e-196	DownRe
SLC8B1	Guo et al	1.68934e-196	DownRe
RAB3GAP2	Guo et al	2.31811e-196	DownRe
USPL1	Guo et al	1.74972e-195	DownRe
MAVS	Guo et al	2.30612e-194	DownRe
TSTD2	Guo et al	2.31561e-193	DownRe
EFHD1	Guo et al	4.23017e-193	DownRe
CC2D1B	Guo et al	2.34197e-192	DownRe
FOXH1	Guo et al	3.06773e-192	DownRe
SLC35C1	Guo et al	2.01683e-190	DownRe
HMG20A	Guo et al	2.41257e-190	DownRe
DPP8	Guo et al	3.66737e-190	DownRe
TOP3A	Guo et al	9.21217e-188	DownRe
PIP5K1B	Guo et al	3.73677e-185	DownRe
GGA3	Guo et al	7.89716e-183	DownRe
FAM160B1	Guo et al	1.18107e-182	DownRe
ARRDC3	Guo et al	1.86942e-182	DownRe
URB1	Guo et al	3.05087e-181	DownRe
BICD2	Guo et al	2.34428e-179	DownRe
MAGI3	Guo et al	4.16416e-179	DownRe
POLA1	Guo et al	2.58638e-178	DownRe
CSNK1G1	Guo et al	5.7643e-177	DownRe
MSL1	Guo et al	2.56367e-176	DownRe
R3HCC1L	Guo et al	7.89892e-175	DownRe
ZNF57	Guo et al	1.0538e-174	DownRe
FKBP15	Guo et al	2.60711e-171	DownRe
ZNF551	Guo et al	2.33207e-169	DownRe
WDCP	Guo et al	3.42939e-166	DownRe
TP53BP2	Guo et al	1.22395e-165	DownRe
TUT7	Guo et al	5.22976e-165	DownRe
TTC17	Guo et al	9.10846e-165	DownRe
ADNP2	Guo et al	1.6799e-164	DownRe
ZNF451	Guo et al	1.83477e-163	DownRe
DDIT4L	Guo et al	1.61364e-161	DownRe
GPAM	Guo et al	7.99314e-156	DownRe
GJC1	Guo et al	9.86085e-154	DownRe
CCDC93	Guo et al	3.38852e-151	DownRe
NECAP1	Guo et al	5.97809e-151	DownRe
USP37	Guo et al	2.27927e-150	DownRe
DAPK1	Guo et al	1.38554e-149	DownRe
DHX57	Guo et al	2.15705e-149	DownRe
PTCD2	Guo et al	4.80521e-139	DownRe
TCF12	Guo et al	4.97625e-132	DownRe
TSEN2	Guo et al	5.33096e-131	DownRe
DNAJC14	Guo et al	1.10364e-123	DownRe
C3orf52	Guo et al	8.12712e-122	DownRe
PCDH1	Guo et al	3.48909e-114	DownRe
BTRC	Guo et al	3.13839e-104	DownRe
MID1	Guo et al	1	DownRe
AL161772.1	Guo et al	2.01817e-153	UpRe
HES4	Guo et al	4.69971e-89	UpRe
SNHG25	Guo et al	1	UpRe
AC008738.3	Io et al	0	DownRe
AC008894.2	Io et al	0	DownRe
AC015802.6	Io et al	0	DownRe
AC020978.5	Io et al	0	DownRe
ALPL	Io et al	0	DownRe
ALPP	Io et al	0	DownRe
ARAP1	Io et al	0	DownRe
ASNS	Io et al	0	DownRe
ATP6V1B1	Io et al	0	DownRe
C11orf98	Io et al	0	DownRe
CD53	Io et al	0	DownRe
CHD1L	Io et al	0	DownRe
CHTF8	Io et al	0	DownRe
CLDN10	Io et al	0	DownRe
CRYZ	Io et al	0	DownRe
DDX47	Io et al	0	DownRe
DIABLO	Io et al	0	DownRe
DUSP6	Io et al	0	DownRe
FAM151A	Io et al	0	DownRe
FOXH1	Io et al	0	DownRe
GET4	Io et al	0	DownRe
GLRX	Io et al	0	DownRe
GTSF1	Io et al	0	DownRe
HAUS7	Io et al	0	DownRe
HTD2	Io et al	0	DownRe
KANK1	Io et al	0	DownRe
KBTBD6	Io et al	0	DownRe
KCNK1	Io et al	0	DownRe
LRIG3	Io et al	0	DownRe
MATR3	Io et al	0	DownRe
MX1	Io et al	0	DownRe
NEFH	Io et al	0	DownRe
OSBPL6	Io et al	0	DownRe
OVCA2	Io et al	0	DownRe
P2RY6	Io et al	0	DownRe
PGM1	Io et al	0	DownRe
PHOSPHO1	Io et al	0	DownRe
PTP4A1	Io et al	0	DownRe
RAB24	Io et al	0	DownRe
RBM34	Io et al	0	DownRe
RNASEH2A	Io et al	0	DownRe
SELENOP	Io et al	0	DownRe
SLC28A3	Io et al	0	DownRe
SLC6A19	Io et al	0	DownRe
SPIN4	Io et al	0	DownRe
STXBP6	Io et al	0	DownRe
TBCE	Io et al	0	DownRe
TRIM32	Io et al	0	DownRe
TTN	Io et al	0	DownRe
USF1	Io et al	0	DownRe
ZC3H11A	Io et al	0	DownRe
ZNF200	Io et al	0	DownRe
ABHD4	Io et al	0	DownRe
BIK	Io et al	0	DownRe
GRHL3	Io et al	0	DownRe
MISP	Io et al	0	DownRe
ODAM	Io et al	0	DownRe
RGS2	Io et al	0	DownRe
UCP2	Io et al	0	DownRe
PRSS23	Io et al	9.66565e-286	DownRe
ACE2	Io et al	7.09481e-284	DownRe
ENO2	Io et al	3.86294e-267	DownRe
TMEM64	Io et al	4.98061e-251	DownRe
MARS2	Io et al	9.1792e-235	DownRe
ZNF816	Io et al	2.05244e-222	DownRe
SKIV2L	Io et al	2.16541e-222	DownRe
CHI3L2	Io et al	8.45283e-222	DownRe
CDX2	Io et al	2.23925e-221	DownRe
WDR24	Io et al	7.18024e-201	DownRe
ZNF473	Io et al	1.02303e-198	DownRe
TXNIP	Io et al	1.12931e-198	DownRe
ZNF134	Io et al	2.04552e-192	DownRe
RIPK4	Io et al	3.17164e-181	DownRe
SLC34A2	Io et al	7.58668e-179	DownRe
SUSD2	Io et al	1.53858e-171	DownRe
TMPRSS13	Io et al	3.77259e-170	DownRe
HSPB8	Io et al	1.20585e-166	DownRe
PCDH1	Io et al	4.49869e-143	DownRe
TUT1	Io et al	5.134e-141	DownRe
ZNF408	Io et al	2.84578e-128	DownRe
OLFML1	Io et al	1.43287e-119	DownRe
ZBTB9	Io et al	1	DownRe
SLC40A1	Io et al	NA	DownRe
AC069277.1	Io et al	0	UpRe
AC099520.1	Io et al	0	UpRe
SDK1	Io et al	1e-302	UpRe
AL591501.1	Io et al	6.36758e-280	UpRe
AC104041.1	Io et al	6.1704e-261	UpRe
DIP2C	Io et al	2.34495e-253	UpRe
FIRRE	Io et al	1.00535e-225	UpRe
AL110292.1	Io et al	5.29327e-219	UpRe
CASC15	Io et al	4.18244e-216	UpRe
LINC01162	Io et al	2.62292e-208	UpRe
NHS	Io et al	5.13694e-208	UpRe
XKR6	Io et al	2.77513e-198	UpRe
AC093515.1	Io et al	2.23476e-197	UpRe
DANT2	Io et al	1.46872e-190	UpRe
TMTC2	Io et al	5.99307e-185	UpRe
LINC01572	Io et al	7.95478e-184	UpRe
AP001347.1	Io et al	7.67681e-179	UpRe
MECOM	Io et al	1.66619e-177	UpRe
FBXL17	Io et al	4.13557e-172	UpRe
GNGT1	Io et al	1.18145e-171	UpRe
AC012494.1	Io et al	1.15764e-156	UpRe
PALM2-AKAP2	Io et al	1.09612e-155	UpRe
AC011476.3	Io et al	5.97884e-153	UpRe
LINC02163	Io et al	1.04343e-141	UpRe
PTPRM	Io et al	2.26344e-138	UpRe
PCDH11X	Io et al	2.68351e-129	UpRe
AL161772.1	Io et al	6.49008e-129	UpRe
AC004448.2	Io et al	4.9944e-127	UpRe
LINC00383	Io et al	4.07343e-126	UpRe
XACT	Io et al	3.86685e-121	UpRe
LINC02315	Io et al	2.66936e-116	UpRe
METRN	Io et al	2.04112e-115	UpRe
MAMDC2	Io et al	5.66442e-114	UpRe
KIZ-AS1	Io et al	1.58488e-110	UpRe
MIR99AHG	Io et al	7.94374e-110	UpRe
SNHG25	Io et al	1.11843e-103	UpRe
SYN3	Io et al	1.70329e-102	UpRe
LINC01876	Io et al	4.46223e-101	UpRe
AC078881.1	Io et al	2.81969e-100	UpRe
FYN	Io et al	2.03291e-97	UpRe
C5orf17	Io et al	8.2962e-97	UpRe
PLEKHG1	Io et al	1.34542e-92	UpRe
STARD13	Io et al	3.24089e-90	UpRe
CTPS2	Io et al	4.68484e-90	UpRe
LINC01004	Io et al	1.61965e-89	UpRe
AF117829.1	Io et al	4.85867e-89	UpRe
SHANK2	Io et al	4.96774e-87	UpRe
IGSF1	Io et al	5.34335e-86	UpRe
ARL17B	Io et al	4.61968e-82	UpRe
KCNMB2-AS1	Io et al	1.15576e-81	UpRe
BNC2	Io et al	2.39971e-80	UpRe
ZNF578	Io et al	1.92916e-76	UpRe
MT1E	Io et al	3.76421e-76	UpRe
FILIP1L	Io et al	2.69376e-68	UpRe
ARHGEF10	Io et al	2.39142e-64	UpRe
KIAA1211	Io et al	4.02998e-59	UpRe
RORA	Io et al	1.49989e-54	UpRe
ZBTB46	Io et al	9.07245e-53	UpRe
HES4	Io et al	7.50773e-47	UpRe
SPIRE1	Io et al	1.04752e-36	UpRe
RBMS2	Io et al	5.20594e-36	UpRe
AC008738.3	Ohgushi et al	0	DownRe
AC008894.2	Ohgushi et al	0	DownRe
AC011453.1	Ohgushi et al	0	DownRe
ALPG	Ohgushi et al	0	DownRe
ALPL	Ohgushi et al	0	DownRe
ALPP	Ohgushi et al	0	DownRe
ANPEP	Ohgushi et al	0	DownRe
AP000547.3	Ohgushi et al	0	DownRe
ASNS	Ohgushi et al	0	DownRe
ATP6V1B1	Ohgushi et al	0	DownRe
BIN2	Ohgushi et al	0	DownRe
BRDT	Ohgushi et al	0	DownRe
CHD1L	Ohgushi et al	0	DownRe
CHTF8	Ohgushi et al	0	DownRe
DDX47	Ohgushi et al	0	DownRe
DIABLO	Ohgushi et al	0	DownRe
DNMT3L	Ohgushi et al	0	DownRe
ERVW-1	Ohgushi et al	0	DownRe
FABP3	Ohgushi et al	0	DownRe
FAM151A	Ohgushi et al	0	DownRe
GET4	Ohgushi et al	0	DownRe
GOPC	Ohgushi et al	0	DownRe
GTSF1	Ohgushi et al	0	DownRe
HAUS7	Ohgushi et al	0	DownRe
HAVCR1	Ohgushi et al	0	DownRe
HTD2	Ohgushi et al	0	DownRe
IFI30	Ohgushi et al	0	DownRe
IMPDH1	Ohgushi et al	0	DownRe
LIPH	Ohgushi et al	0	DownRe
MATR3	Ohgushi et al	0	DownRe
MX1	Ohgushi et al	0	DownRe
NEFH	Ohgushi et al	0	DownRe
OLR1	Ohgushi et al	0	DownRe
OVCA2	Ohgushi et al	0	DownRe
PHOSPHO1	Ohgushi et al	0	DownRe
PTP4A1	Ohgushi et al	0	DownRe
RAB24	Ohgushi et al	0	DownRe
RBM34	Ohgushi et al	0	DownRe
RNASEH2A	Ohgushi et al	0	DownRe
SGK1	Ohgushi et al	0	DownRe
SLC34A2	Ohgushi et al	0	DownRe
SLC6A19	Ohgushi et al	0	DownRe
STAG3	Ohgushi et al	0	DownRe
SUSD2	Ohgushi et al	0	DownRe
SYCP3	Ohgushi et al	0	DownRe
SYNGR3	Ohgushi et al	0	DownRe
TRIM60	Ohgushi et al	0	DownRe
XIST	Ohgushi et al	0	DownRe
ZC3H11A	Ohgushi et al	0	DownRe
ZNF723	Ohgushi et al	0	DownRe
ARHGAP45	Ohgushi et al	0	DownRe
LYPD3	Ohgushi et al	0	DownRe
MISP	Ohgushi et al	0	DownRe
SORBS1	Ohgushi et al	0	DownRe
SLC28A3	Ohgushi et al	5e-307	DownRe
SAMHD1	Ohgushi et al	2e-303	DownRe
GPRC5A	Ohgushi et al	3e-298	DownRe
NRIP3	Ohgushi et al	5e-295	DownRe
TBCE	Ohgushi et al	7.86423e-284	DownRe
OSBPL6	Ohgushi et al	8.66488e-280	DownRe
KLRG2	Ohgushi et al	2.61479e-273	DownRe
SHPK	Ohgushi et al	4.27306e-266	DownRe
CHAC1	Ohgushi et al	1.3187e-263	DownRe
ACP5	Ohgushi et al	1.1616e-261	DownRe
SH3TC1	Ohgushi et al	1.09558e-246	DownRe
NECTIN4	Ohgushi et al	4.84443e-237	DownRe
ARAP1	Ohgushi et al	1.38539e-235	DownRe
PPT2	Ohgushi et al	5.922e-232	DownRe
OVOL1	Ohgushi et al	9.77731e-232	DownRe
SLC8B1	Ohgushi et al	8.77923e-219	DownRe
FOXH1	Ohgushi et al	1.19116e-218	DownRe
LRIG3	Ohgushi et al	4.14358e-211	DownRe
DDIT4	Ohgushi et al	1.64464e-210	DownRe
FUCA1	Ohgushi et al	4.70328e-209	DownRe
COQ8A	Ohgushi et al	8.20353e-209	DownRe
CLDN12	Ohgushi et al	6.67037e-204	DownRe
AC020978.5	Ohgushi et al	1.05697e-198	DownRe
NT5DC3	Ohgushi et al	1.50429e-198	DownRe
GCC1	Ohgushi et al	3.55686e-195	DownRe
ARMC7	Ohgushi et al	5.98721e-194	DownRe
BCOR	Ohgushi et al	9.49564e-193	DownRe
PLCD3	Ohgushi et al	4.26661e-181	DownRe
AP4M1	Ohgushi et al	1.32082e-178	DownRe
ZNF473	Ohgushi et al	8.83425e-178	DownRe
CDX2	Ohgushi et al	2.29762e-176	DownRe
RIPK4	Ohgushi et al	5.06814e-174	DownRe
CHI3L2	Ohgushi et al	7.37506e-169	DownRe
AMBRA1	Ohgushi et al	5.03004e-168	DownRe
MYORG	Ohgushi et al	3.74522e-167	DownRe
GRHL3	Ohgushi et al	2.7699e-162	DownRe
MTERF1	Ohgushi et al	1.82267e-158	DownRe
C3orf52	Ohgushi et al	5.64603e-154	DownRe
ADTRP	Ohgushi et al	1.03943e-148	DownRe
OXSM	Ohgushi et al	3.1394e-144	DownRe
PCDH1	Ohgushi et al	2.09163e-137	DownRe
ENO2	Ohgushi et al	1.47357e-136	DownRe
BEND3	Ohgushi et al	3.54788e-132	DownRe
NCEH1	Ohgushi et al	1.82071e-130	DownRe
POMT1	Ohgushi et al	3.81057e-130	DownRe
ACE2	Ohgushi et al	5.72045e-119	DownRe
PIGA	Ohgushi et al	5.39634e-108	DownRe
TRIM32	Ohgushi et al	1.05798e-107	DownRe
FBXL20	Ohgushi et al	7.14834e-103	DownRe
ZNF816	Ohgushi et al	2.15162e-99	DownRe
MRM1	Ohgushi et al	1	DownRe
SLC27A2	Ohgushi et al	1	DownRe
STEAP3	Ohgushi et al	1	DownRe
TRIB3	Ohgushi et al	1	DownRe
ZBTB9	Ohgushi et al	1	DownRe
AC092490.1	Ohgushi et al	1e-299	UpRe
ARMCX1	Ohgushi et al	5.89467e-278	UpRe
DMKN	Ohgushi et al	1.52018e-277	UpRe
ARMCX6	Ohgushi et al	6.96938e-269	UpRe
AL161772.1	Ohgushi et al	9.6119e-255	UpRe
KCNK12	Ohgushi et al	1.61277e-241	UpRe
TPGS1	Ohgushi et al	1.21786e-209	UpRe
TIMP1	Ohgushi et al	1.27164e-203	UpRe
LRRN1	Ohgushi et al	1.09309e-201	UpRe
SH3BGRL	Ohgushi et al	7.32524e-201	UpRe
ZFPM1	Ohgushi et al	4.00909e-197	UpRe
LINC01405	Ohgushi et al	1.81432e-173	UpRe
AC004148.1	Ohgushi et al	9.9601e-165	UpRe
FEZ1	Ohgushi et al	2.94924e-158	UpRe
AL627171.2	Ohgushi et al	1.72671e-157	UpRe
ZNF358	Ohgushi et al	1.82135e-152	UpRe
TMEFF1	Ohgushi et al	5.72912e-150	UpRe
TMEM47	Ohgushi et al	5.73315e-150	UpRe
METRN	Ohgushi et al	2.191e-143	UpRe
LINC00379	Ohgushi et al	3.18879e-143	UpRe
GSPT2	Ohgushi et al	2.27008e-142	UpRe
CTPS2	Ohgushi et al	7.20489e-137	UpRe
MYEF2	Ohgushi et al	1.13916e-122	UpRe
OXCT1	Ohgushi et al	2.24331e-119	UpRe
RARRES2	Ohgushi et al	3.70842e-118	UpRe
PLAC9	Ohgushi et al	2.80809e-114	UpRe
AIG1	Ohgushi et al	3.19867e-112	UpRe
DIO3	Ohgushi et al	1.53621e-106	UpRe
ZNF462	Ohgushi et al	1.67689e-106	UpRe
CU638689.4	Ohgushi et al	2.55509e-102	UpRe
PALM2-AKAP2	Ohgushi et al	3.02378e-102	UpRe
HES4	Ohgushi et al	1.70912e-98	UpRe
SDK1	Ohgushi et al	2.50849e-98	UpRe
C5orf38	Ohgushi et al	4.25437e-97	UpRe
SAP30	Ohgushi et al	7.13855e-97	UpRe
ARMCX2	Ohgushi et al	7.29251e-97	UpRe
HLA-A	Ohgushi et al	1.08785e-96	UpRe
FIRRE	Ohgushi et al	2.48148e-96	UpRe
MSRB2	Ohgushi et al	1.00903e-95	UpRe
ZNF579	Ohgushi et al	2.16164e-94	UpRe
KRCC1	Ohgushi et al	2.9639e-92	UpRe
GABRP	Ohgushi et al	1.06079e-91	UpRe
EMB	Ohgushi et al	6.99727e-91	UpRe
MIR222HG	Ohgushi et al	1.32809e-89	UpRe
AL591501.1	Ohgushi et al	1.64733e-89	UpRe
OLFML3	Ohgushi et al	4.46811e-85	UpRe
PCDHB5	Ohgushi et al	7.27119e-84	UpRe
AC100810.1	Ohgushi et al	1.41989e-83	UpRe
PCDHB2	Ohgushi et al	9.42079e-83	UpRe
PKD2	Ohgushi et al	1.48976e-75	UpRe
CCDC71L	Ohgushi et al	1.72035e-75	UpRe
FUT8-AS1	Ohgushi et al	4.1373e-75	UpRe
ENC1	Ohgushi et al	6.90012e-75	UpRe
AFAP1L2	Ohgushi et al	3.36903e-72	UpRe
NHS	Ohgushi et al	4.44881e-70	UpRe
TMEM98	Ohgushi et al	1.20307e-69	UpRe
CERS6	Ohgushi et al	7.49547e-68	UpRe
MEG8	Ohgushi et al	3.60866e-66	UpRe
COL18A1	Ohgushi et al	1.65194e-65	UpRe
NPHP3	Ohgushi et al	7.70675e-60	UpRe
SLC39A8	Ohgushi et al	1.53802e-57	UpRe
TCEAL1	Ohgushi et al	3.99714e-55	UpRe
TTC39C	Ohgushi et al	3.12517e-47	UpRe
SNHG25	Ohgushi et al	6.89393e-45	UpRe
HCG11	Ohgushi et al	7.34013e-42	UpRe
HIST1H2AG	Ohgushi et al	7.36842e-42	UpRe
LTBP1	Ohgushi et al	1.31143e-41	UpRe
MPND	Ohgushi et al	2.1551e-38	UpRe
AF117829.1	Ohgushi et al	3.47226e-37	UpRe
ZDHHC2	Ohgushi et al	5.63081e-29	UpRe
ABCB6	Osnato et al	0	DownRe
ABCF2	Osnato et al	0	DownRe
ABHD16A	Osnato et al	0	DownRe
AC008738.3	Osnato et al	0	DownRe
AC008894.2	Osnato et al	0	DownRe
AC015802.6	Osnato et al	0	DownRe
ACY1	Osnato et al	0	DownRe
ALPL	Osnato et al	0	DownRe
ALPP	Osnato et al	0	DownRe
ARHGEF18	Osnato et al	0	DownRe
ATG9A	Osnato et al	0	DownRe
ATP6V0C	Osnato et al	0	DownRe
ATP6V1B1	Osnato et al	0	DownRe
BCKDHA	Osnato et al	0	DownRe
BSCL2	Osnato et al	0	DownRe
C11orf98	Osnato et al	0	DownRe
C17orf49	Osnato et al	0	DownRe
CD53	Osnato et al	0	DownRe
CDK2AP1	Osnato et al	0	DownRe
CLDN10	Osnato et al	0	DownRe
CLN3	Osnato et al	0	DownRe
CYP51A1	Osnato et al	0	DownRe
DBNDD2	Osnato et al	0	DownRe
DDX47	Osnato et al	0	DownRe
DIABLO	Osnato et al	0	DownRe
EDC4	Osnato et al	0	DownRe
EEF1G	Osnato et al	0	DownRe
EGLN2	Osnato et al	0	DownRe
FOXH1	Osnato et al	0	DownRe
GABARAP	Osnato et al	0	DownRe
GET4	Osnato et al	0	DownRe
HAUS7	Osnato et al	0	DownRe
HAVCR1	Osnato et al	0	DownRe
HTD2	Osnato et al	0	DownRe
IFI30	Osnato et al	0	DownRe
KANK1	Osnato et al	0	DownRe
MATR3	Osnato et al	0	DownRe
MFSD14A	Osnato et al	0	DownRe
MTFP1	Osnato et al	0	DownRe
MX1	Osnato et al	0	DownRe
NGRN	Osnato et al	0	DownRe
NHEJ1	Osnato et al	0	DownRe
NOP2	Osnato et al	0	DownRe
OSBPL6	Osnato et al	0	DownRe
OVCA2	Osnato et al	0	DownRe
PHOSPHO1	Osnato et al	0	DownRe
PINX1	Osnato et al	0	DownRe
RAB24	Osnato et al	0	DownRe
RABGEF1	Osnato et al	0	DownRe
RAD51	Osnato et al	0	DownRe
RBM34	Osnato et al	0	DownRe
RNASEH2A	Osnato et al	0	DownRe
RNF31	Osnato et al	0	DownRe
SCO2	Osnato et al	0	DownRe
SGK1	Osnato et al	0	DownRe
SGSM3	Osnato et al	0	DownRe
SLC28A3	Osnato et al	0	DownRe
SLC34A2	Osnato et al	0	DownRe
SLC6A19	Osnato et al	0	DownRe
SMG8	Osnato et al	0	DownRe
SRCAP	Osnato et al	0	DownRe
SRXN1	Osnato et al	0	DownRe
TJP2	Osnato et al	0	DownRe
TOMM6	Osnato et al	0	DownRe
TRAPPC5	Osnato et al	0	DownRe
TUBB3	Osnato et al	0	DownRe
TXNDC5	Osnato et al	0	DownRe
USF1	Osnato et al	0	DownRe
ZC3H11A	Osnato et al	0	DownRe
ZGPAT	Osnato et al	0	DownRe
ZNF410	Osnato et al	0	DownRe
ACE2	Osnato et al	0	DownRe
ATP6V0D2	Osnato et al	0	DownRe
ERCC5	Osnato et al	0	DownRe
GRHL3	Osnato et al	0	DownRe
MISP	Osnato et al	0	DownRe
RGS2	Osnato et al	0	DownRe
SORBS1	Osnato et al	0	DownRe
ZBTB9	Osnato et al	0	DownRe
GPRC5A	Osnato et al	3e-302	DownRe
ABCC4	Osnato et al	1e-299	DownRe
COQ8A	Osnato et al	7e-299	DownRe
SUSD2	Osnato et al	2.91673e-290	DownRe
TTC4	Osnato et al	1.1141e-289	DownRe
PPFIBP2	Osnato et al	1.14862e-284	DownRe
SLC4A11	Osnato et al	7.46036e-280	DownRe
DUSP6	Osnato et al	6.59701e-279	DownRe
STXBP6	Osnato et al	2.39597e-265	DownRe
PPT2	Osnato et al	2.09247e-264	DownRe
ZNF286A	Osnato et al	1.6817e-262	DownRe
CYP11A1	Osnato et al	8.41313e-261	DownRe
ARAP1	Osnato et al	9.20529e-261	DownRe
GALNT10	Osnato et al	2.91739e-257	DownRe
TTN	Osnato et al	8.21553e-255	DownRe
RAD50	Osnato et al	1.44173e-248	DownRe
TRIM32	Osnato et al	5.17372e-245	DownRe
TMEM201	Osnato et al	2.72509e-244	DownRe
OVOL1	Osnato et al	1.52531e-229	DownRe
AC020978.5	Osnato et al	1.67919e-224	DownRe
LRIG3	Osnato et al	3.49661e-219	DownRe
IKZF5	Osnato et al	5.34103e-219	DownRe
EFHD1	Osnato et al	2.00796e-211	DownRe
GAS7	Osnato et al	1.00805e-207	DownRe
ABHD4	Osnato et al	1.38906e-205	DownRe
ZNF473	Osnato et al	2.03557e-205	DownRe
CDX2	Osnato et al	3.24231e-202	DownRe
TM9SF1	Osnato et al	1.28384e-201	DownRe
NRIP3	Osnato et al	3.46283e-198	DownRe
UCP2	Osnato et al	1.16096e-194	DownRe
AMBRA1	Osnato et al	5.84862e-194	DownRe
NEFH	Osnato et al	3.42933e-189	DownRe
PASK	Osnato et al	5.41757e-183	DownRe
MYORG	Osnato et al	5.94885e-183	DownRe
GLRX	Osnato et al	7.53554e-179	DownRe
PCDH1	Osnato et al	1.44277e-159	DownRe
BEND3	Osnato et al	2.68614e-156	DownRe
INTS9	Osnato et al	4.62567e-149	DownRe
ETFDH	Osnato et al	1.19429e-142	DownRe
DDIT4L	Osnato et al	2.95359e-140	DownRe
TUT1	Osnato et al	5.18591e-139	DownRe
ZNF816	Osnato et al	5.67425e-139	DownRe
ZNF211	Osnato et al	1.43742e-137	DownRe
ID1	Osnato et al	2.87151e-134	DownRe
MARS2	Osnato et al	9.52331e-132	DownRe
CLDN12	Osnato et al	8.81609e-131	DownRe
PIGA	Osnato et al	1.19149e-129	DownRe
FBXL20	Osnato et al	9.38682e-128	DownRe
HSPB8	Osnato et al	7.75255e-127	DownRe
ARHGAP19	Osnato et al	3.59999e-125	DownRe
SKIV2L	Osnato et al	6.60721e-118	DownRe
STEAP3	Osnato et al	3.99357e-110	DownRe
KBTBD6	Osnato et al	4.27868e-100	DownRe
OLFML1	Osnato et al	4.80549e-75	DownRe
SEMA6D	Osnato et al	3.15305e-69	DownRe
CCR7	Osnato et al	1	DownRe
MT1E	Osnato et al	6.20564e-263	UpRe
MSRB2	Osnato et al	2.3409e-155	UpRe
AL161772.1	Osnato et al	1.05484e-151	UpRe
MT1H	Osnato et al	5.09631e-147	UpRe
METRN	Osnato et al	8.24318e-125	UpRe
C5orf38	Osnato et al	6.84685e-95	UpRe
TPGS1	Osnato et al	9.27062e-93	UpRe
DMKN	Osnato et al	7.5867e-87	UpRe
SNHG25	Osnato et al	2.49189e-81	UpRe
ARHGEF35	Osnato et al	7.4297e-77	UpRe
HES4	Osnato et al	2.03196e-72	UpRe
ENC1	Osnato et al	1.56742e-70	UpRe
SFRP1	Osnato et al	3.0032e-69	UpRe
PLAC9	Osnato et al	5.66373e-65	UpRe
IER5L	Osnato et al	1.55113e-62	UpRe
CCDC71L	Osnato et al	1.54616e-58	UpRe
NRN1	Osnato et al	3.4689e-56	UpRe
TMEM220	Osnato et al	3.24453e-40	UpRe
SAP30	Osnato et al	8.1978e-32	UpRe
AC005523.2	Soncin et al	0	DownRe
AC008738.3	Soncin et al	0	DownRe
AC008894.2	Soncin et al	0	DownRe
AC015802.6	Soncin et al	0	DownRe
AC020978.5	Soncin et al	0	DownRe
ADTRP	Soncin et al	0	DownRe
AK4	Soncin et al	0	DownRe
ALPG	Soncin et al	0	DownRe
ALPL	Soncin et al	0	DownRe
ALPP	Soncin et al	0	DownRe
ASNS	Soncin et al	0	DownRe
ATP6V0A4	Soncin et al	0	DownRe
ATP6V1B1	Soncin et al	0	DownRe
BRDT	Soncin et al	0	DownRe
C9orf64	Soncin et al	0	DownRe
CD53	Soncin et al	0	DownRe
CDX2	Soncin et al	0	DownRe
CHCHD2	Soncin et al	0	DownRe
CHD1L	Soncin et al	0	DownRe
CHI3L2	Soncin et al	0	DownRe
CHTF8	Soncin et al	0	DownRe
CRYZ	Soncin et al	0	DownRe
DDX47	Soncin et al	0	DownRe
DIABLO	Soncin et al	0	DownRe
DNMT3L	Soncin et al	0	DownRe
DPPA3	Soncin et al	0	DownRe
FABP3	Soncin et al	0	DownRe
FAM151A	Soncin et al	0	DownRe
FOXH1	Soncin et al	0	DownRe
GET4	Soncin et al	0	DownRe
GTSF1	Soncin et al	0	DownRe
HAUS7	Soncin et al	0	DownRe
HAVCR1	Soncin et al	0	DownRe
HK2	Soncin et al	0	DownRe
HTD2	Soncin et al	0	DownRe
INTS7	Soncin et al	0	DownRe
LRIG3	Soncin et al	0	DownRe
MATR3	Soncin et al	0	DownRe
MX1	Soncin et al	0	DownRe
NEFH	Soncin et al	0	DownRe
NEK9	Soncin et al	0	DownRe
NID1	Soncin et al	0	DownRe
NLRP7	Soncin et al	0	DownRe
NRIP3	Soncin et al	0	DownRe
OVCA2	Soncin et al	0	DownRe
PHKA1	Soncin et al	0	DownRe
PHOSPHO1	Soncin et al	0	DownRe
PROM1	Soncin et al	0	DownRe
PTP4A1	Soncin et al	0	DownRe
RAB24	Soncin et al	0	DownRe
RBM34	Soncin et al	0	DownRe
RGCC	Soncin et al	0	DownRe
RNASEH2A	Soncin et al	0	DownRe
SGK1	Soncin et al	0	DownRe
SLC12A3	Soncin et al	0	DownRe
SLC28A3	Soncin et al	0	DownRe
SLC34A2	Soncin et al	0	DownRe
SLC6A19	Soncin et al	0	DownRe
ST6GAL1	Soncin et al	0	DownRe
SUSD2	Soncin et al	0	DownRe
SYCP3	Soncin et al	0	DownRe
TBCE	Soncin et al	0	DownRe
TRIM60	Soncin et al	0	DownRe
TUBB4A	Soncin et al	0	DownRe
TXNIP	Soncin et al	0	DownRe
TYW3	Soncin et al	0	DownRe
USF1	Soncin et al	0	DownRe
XIST	Soncin et al	0	DownRe
ZC3H11A	Soncin et al	0	DownRe
ZNF595	Soncin et al	0	DownRe
ZNF680	Soncin et al	0	DownRe
ZNF723	Soncin et al	0	DownRe
ACE2	Soncin et al	0	DownRe
ATP6V0D2	Soncin et al	0	DownRe
MRGPRX1	Soncin et al	0	DownRe
ODAM	Soncin et al	0	DownRe
PSMD5	Soncin et al	0	DownRe
SORBS1	Soncin et al	0	DownRe
BEND3	Soncin et al	2e-300	DownRe
PIM1	Soncin et al	1e-299	DownRe
FAM149B1	Soncin et al	7e-299	DownRe
SMOX	Soncin et al	2e-298	DownRe
MARCH8	Soncin et al	5e-295	DownRe
RGS2	Soncin et al	4.0293e-288	DownRe
GINS3	Soncin et al	5.11824e-284	DownRe
GTDC1	Soncin et al	7.85588e-284	DownRe
GCH1	Soncin et al	4.07589e-283	DownRe
ATF1	Soncin et al	8.18556e-282	DownRe
DDIT4L	Soncin et al	1.06997e-281	DownRe
ARRDC3	Soncin et al	3.57519e-281	DownRe
CEP85	Soncin et al	2.30855e-280	DownRe
SYNGR3	Soncin et al	3.93059e-278	DownRe
STAG3	Soncin et al	4.84322e-273	DownRe
SLC8B1	Soncin et al	3.87242e-272	DownRe
COQ8A	Soncin et al	1.21471e-271	DownRe
ORC5	Soncin et al	1.78196e-261	DownRe
OXSM	Soncin et al	1.70208e-260	DownRe
NAALAD2	Soncin et al	1.44191e-257	DownRe
ZNF473	Soncin et al	1.12608e-256	DownRe
PIGA	Soncin et al	2.26188e-253	DownRe
ZNF165	Soncin et al	2.53467e-252	DownRe
DDX28	Soncin et al	2.6676e-240	DownRe
CCDC77	Soncin et al	4.37659e-235	DownRe
TOR1B	Soncin et al	1.42471e-232	DownRe
KANSL3	Soncin et al	1.77952e-232	DownRe
ZNF816	Soncin et al	3.45241e-230	DownRe
GALNT10	Soncin et al	1.43381e-229	DownRe
TUT1	Soncin et al	1.06624e-226	DownRe
TMPRSS2	Soncin et al	2.8847e-226	DownRe
FUCA1	Soncin et al	1.88063e-225	DownRe
ALKBH1	Soncin et al	3.52061e-225	DownRe
NSMAF	Soncin et al	2.24203e-219	DownRe
CTH	Soncin et al	1.08328e-217	DownRe
AMBRA1	Soncin et al	7.55895e-216	DownRe
PRKAB1	Soncin et al	1.99029e-214	DownRe
SMG8	Soncin et al	6.94463e-214	DownRe
GPATCH3	Soncin et al	3.23018e-212	DownRe
PRMT3	Soncin et al	1.08782e-210	DownRe
KLHL12	Soncin et al	8.30933e-208	DownRe
GATA6	Soncin et al	2.62076e-207	DownRe
TMEM209	Soncin et al	1.84381e-206	DownRe
FBXL20	Soncin et al	7.35993e-205	DownRe
GABPA	Soncin et al	1.72127e-204	DownRe
SLC4A11	Soncin et al	2.21993e-203	DownRe
DYSF	Soncin et al	2.42523e-195	DownRe
EARS2	Soncin et al	3.58098e-194	DownRe
INTS14	Soncin et al	1.00918e-193	DownRe
ZNF200	Soncin et al	1.1699e-192	DownRe
SELENOP	Soncin et al	4.2737e-191	DownRe
ZNF566	Soncin et al	3.30209e-190	DownRe
RAD54L	Soncin et al	6.04288e-190	DownRe
COQ7	Soncin et al	1.16599e-188	DownRe
SH3TC1	Soncin et al	1.22179e-188	DownRe
YPEL2	Soncin et al	5.44169e-187	DownRe
SEMA6D	Soncin et al	4.20822e-184	DownRe
ABR	Soncin et al	5.21871e-183	DownRe
DDIAS	Soncin et al	1.32818e-182	DownRe
DDIT4	Soncin et al	2.72659e-179	DownRe
ALDH6A1	Soncin et al	2.40061e-178	DownRe
KLHL21	Soncin et al	7.12484e-178	DownRe
TICRR	Soncin et al	1.57904e-175	DownRe
AP4M1	Soncin et al	9.96419e-172	DownRe
EPB41L1	Soncin et al	4.80942e-171	DownRe
DENND4C	Soncin et al	6.57212e-171	DownRe
SNX11	Soncin et al	2.13383e-166	DownRe
TFCP2	Soncin et al	2.52e-165	DownRe
FNTB	Soncin et al	2.86652e-163	DownRe
L3HYPDH	Soncin et al	3.10099e-163	DownRe
OSBPL6	Soncin et al	4.32777e-163	DownRe
RMC1	Soncin et al	2.45974e-162	DownRe
ENO2	Soncin et al	3.13121e-162	DownRe
HBP1	Soncin et al	5.18521e-162	DownRe
UHRF1BP1	Soncin et al	3.93315e-161	DownRe
RASSF2	Soncin et al	5.42173e-161	DownRe
GTF2E1	Soncin et al	1.55135e-160	DownRe
ZNF574	Soncin et al	1.16803e-159	DownRe
TRIM32	Soncin et al	7.23116e-159	DownRe
CLDN12	Soncin et al	1.64692e-156	DownRe
TGDS	Soncin et al	2.58115e-153	DownRe
ZNF57	Soncin et al	2.09765e-152	DownRe
CHAF1B	Soncin et al	2.40169e-152	DownRe
LARS2	Soncin et al	2.52124e-151	DownRe
STEAP3	Soncin et al	4.14312e-150	DownRe
BRPF3	Soncin et al	9.10897e-150	DownRe
TET3	Soncin et al	7.90718e-149	DownRe
PRPF39	Soncin et al	1.44998e-146	DownRe
PASK	Soncin et al	4.42056e-146	DownRe
ACAD8	Soncin et al	1.03082e-143	DownRe
PPARGC1B	Soncin et al	2.94543e-142	DownRe
NFATC3	Soncin et al	2.70968e-141	DownRe
BORA	Soncin et al	7.33332e-140	DownRe
ESPL1	Soncin et al	1.82467e-139	DownRe
CHAC1	Soncin et al	2.83018e-139	DownRe
STK35	Soncin et al	3.39451e-139	DownRe
DNA2	Soncin et al	1.23322e-137	DownRe
WWP2	Soncin et al	6.97339e-137	DownRe
GLE1	Soncin et al	7.25605e-136	DownRe
ZNF232	Soncin et al	1.05444e-135	DownRe
ZBTB2	Soncin et al	2.13414e-132	DownRe
MYNN	Soncin et al	2.41225e-132	DownRe
SLC35C1	Soncin et al	3.86895e-132	DownRe
TADA1	Soncin et al	7.02348e-132	DownRe
MED9	Soncin et al	7.33133e-132	DownRe
TBC1D14	Soncin et al	2.12367e-130	DownRe
ANGEL2	Soncin et al	5.03328e-128	DownRe
ZNF823	Soncin et al	1.17773e-127	DownRe
CEP68	Soncin et al	2.32154e-127	DownRe
TSEN2	Soncin et al	4.6587e-127	DownRe
CTNS	Soncin et al	2.84361e-126	DownRe
JADE3	Soncin et al	3.70418e-126	DownRe
PIGO	Soncin et al	6.2783e-125	DownRe
FAM160B1	Soncin et al	2.3211e-121	DownRe
TRAPPC13	Soncin et al	1.44749e-118	DownRe
HINFP	Soncin et al	4.55923e-116	DownRe
ZNF134	Soncin et al	2.20624e-114	DownRe
ACTR8	Soncin et al	3.55834e-114	DownRe
KIF15	Soncin et al	5.60044e-114	DownRe
TRAF3	Soncin et al	4.65673e-113	DownRe
USP37	Soncin et al	1.84365e-111	DownRe
DNAJC14	Soncin et al	2.85064e-111	DownRe
ZBTB9	Soncin et al	1.83142e-108	DownRe
KBTBD6	Soncin et al	3.50557e-108	DownRe
MISP	Soncin et al	1.06004e-104	DownRe
DEPP1	Soncin et al	1.56395e-104	DownRe
GORASP1	Soncin et al	2.40363e-102	DownRe
WDCP	Soncin et al	2.69356e-100	DownRe
ZNF551	Soncin et al	8.43754e-99	DownRe
CCR7	Soncin et al	1	DownRe
GCM1	Soncin et al	1	DownRe
PIK3R3	Soncin et al	1	DownRe
PALM2-AKAP2	Soncin et al	1.33629e-241	UpRe
COL1A2	Soncin et al	1.99321e-240	UpRe
DMKN	Soncin et al	1.17554e-237	UpRe
TIMP1	Soncin et al	2.72071e-204	UpRe
TNNT1	Soncin et al	1.55428e-196	UpRe
AL627171.2	Soncin et al	1.16789e-178	UpRe
LINC01405	Soncin et al	6.55891e-170	UpRe
S100A4	Soncin et al	3.09495e-160	UpRe
HLA-A	Soncin et al	3.15133e-159	UpRe
METRN	Soncin et al	6.43402e-151	UpRe
SNHG25	Soncin et al	1.39051e-144	UpRe
HES4	Soncin et al	5.0795e-144	UpRe
GNG11	Soncin et al	5.74416e-144	UpRe
AC009107.2	Soncin et al	8.70192e-138	UpRe
TFPI2	Soncin et al	2.66465e-129	UpRe
KRT17	Soncin et al	5.34646e-128	UpRe
SIGLEC6	Soncin et al	2.43123e-125	UpRe
MT1E	Soncin et al	3.2008e-120	UpRe
ITGA2	Soncin et al	5.4224e-117	UpRe
TMEM40	Soncin et al	1.90766e-115	UpRe
PHF19	Soncin et al	1.91924e-114	UpRe
SIGLEC5	Soncin et al	8.70613e-114	UpRe
ADIRF	Soncin et al	1.104e-107	UpRe
RRAS	Soncin et al	8.68485e-107	UpRe
TP53TG1	Soncin et al	3.88807e-103	UpRe
NRP2	Soncin et al	2.66233e-96	UpRe
IER5L	Soncin et al	6.57077e-96	UpRe
TAGLN	Soncin et al	2.56559e-94	UpRe
MSRB2	Soncin et al	2.80034e-94	UpRe
AC092490.1	Soncin et al	1.51364e-91	UpRe
OBSL1	Soncin et al	4.72983e-90	UpRe
FXYD3	Soncin et al	7.12707e-79	UpRe
ITGA3	Soncin et al	1.35618e-78	UpRe
CROT	Soncin et al	1.70052e-75	UpRe
CDH5	Soncin et al	3.70243e-75	UpRe
MYH14	Soncin et al	6.72932e-75	UpRe
ARMCX6	Soncin et al	1.7691e-70	UpRe
AIG1	Soncin et al	1.21489e-65	UpRe
EMP3	Soncin et al	7.1111e-65	UpRe
EMB	Soncin et al	2.07044e-63	UpRe
ITIH5	Soncin et al	1.67589e-59	UpRe
ENC1	Soncin et al	2.64739e-57	UpRe
SAMD4A	Soncin et al	4.67036e-57	UpRe
TMEM125	Soncin et al	7.23809e-54	UpRe
SFRP1	Soncin et al	1.80416e-53	UpRe
MFAP5	Soncin et al	8.74379e-52	UpRe
TPGS1	Soncin et al	5.52507e-49	UpRe
MEIS2	Soncin et al	6.3728e-46	UpRe
AC083843.3	Soncin et al	5.49749e-43	UpRe
FSD1	Soncin et al	5.69821e-43	UpRe
OLFML3	Soncin et al	2.14762e-42	UpRe
BOK	Soncin et al	3.67414e-30	UpRe
